# Peroxiredoxinylation buffers the redox state of the proteome upon cellular stress

**DOI:** 10.1101/2023.12.13.571451

**Authors:** Gerhard Seisenbacher, Zrinka Raguz Nakic, Eva Borràs, Eduard Sabidó, Uwe Sauer, Eulalia de Nadal, Francesc Posas

## Abstract

The redox state of proteins is essential for their function and guarantees cell fitness. Peroxiredoxins protect cells against oxidative stress, maintain redox homeostasis, act as chaperones and transmit hydrogen peroxide signals to redox regulators. Despite the profound structural and functional knowledge of peroxiredoxins action, information on how the different functions are concerted is still scare. Using global proteomic analyses, we show here that the yeast peroxiredoxin Tsa1 binds hundreds of proteins of essential biological processes, including protein turnover and carbohydrate metabolism. Several of these interactions are of covalent nature and failure of this peroxiredoxinylation leads to global changes in the metabolome and reduced stress resistance. Thioredoxins directly remove TSA1-formed mixed disulfide intermediates, thus expanding the role of the thioredoxin-peroxiredoxin redox cycle pair to buffer the redox state of proteins in an unprecedented way.
