## Supplementary Data 2 - Cysteine Frequency and Distance and PANTHER GO enrichment for Tsa1-WT and Tsa1-C171S interactors for "Peroxiredoxinylation buffers the redox state of the proteome upon cellular stress"

### Sheet: cysteine number per protein
Proteome	total # proteins	6062		WT_BOTH	total # proteins	162		WT_NR	total # proteins	90		C171S_BOTH	total # proteins	215		C171S_NR	total # proteins	385
#cys/protein	# count	% of proteins		#cys/protein	# count	% of proteins		#cys/protein	# count	% of proteins		#cys/protein	# count	% of proteins		#cys/protein	# count	% of proteins
0	581	9.5843		0	25	19.8413		0	1	1.11111		0	36	16.7442		0	3	0.779221
1	629	10.3761		1	21	16.6667		1	7	7.77778		1	40	18.6047		1	22	5.71429
2	573	9.45233		2	15	11.9048		2	7	7.77778		2	23	10.6977		2	36	9.35065
3	545	8.99043		3	15	11.9048		3	8	8.88889		3	15	6.97674		3	18	4.67532
4	612	10.0957		4	10	7.93651		4	7	7.77778		4	16	7.44186		4	38	9.87013
5	503	8.29759		5	8	6.34921		5	12	13.3333		5	12	5.5814		5	44	11.4286
6	417	6.87892		6	9	7.14286		6	9	10		6	9	4.18605		6	36	9.35065
7	365	6.02112		7	5	3.96825		7	9	10		7	10	4.65116		7	32	8.31169
8	291	4.8004		8	6	4.7619		8	8	8.88889		8	9	4.18605		8	27	7.01299
9	299	4.93237		9	2	1.5873		9	5	5.55556		9	7	3.25581		9	28	7.27273
10	216	3.56318		10	2	1.5873		10	5	5.55556		10	10	4.65116		10	16	4.15584
11	172	2.83735		11	2	1.5873		11	2	2.22222		11	5	2.32558		11	19	4.93506
12	146	2.40845		12	4	3.1746		12	3	3.33333		12	5	2.32558		12	10	2.5974
13	111	1.83108		13	1	0.793651		13	1	1.11111		13	3	1.39535		13	9	2.33766
14	128	2.11151		14	0	0		14	2	2.22222		14	4	1.86047		14	15	3.8961
15	91	1.50115		15	0	0		15	1	1.11111		15	2	0.930233		15	11	2.85714
16	68	1.12174		16	0	0		16	0	0		16	2	0.930233		16	2	0.519481
17	46	0.758825		17	0	0		17	2	2.22222		17	0	0		17	2	0.519481
18	39	0.643352		18	0	0		18	1	1.11111		18	1	0.465116		18	3	0.779221
19	38	0.626856		19	0	0		19	0	0		19	0	0		19	2	0.519481
20	28	0.461894		20	0	0		20	0	0		20	1	0.465116		20	2	0.519481
21	23	0.379413		21	0	0		21	0	0		21	1	0.465116		21	3	0.779221
22	16	0.263939		22	0	0		22	0	0		22	0	0		22	0	0
23	16	0.263939		23	1	0.793651		23	0	0		23	2	0.930233		23	1	0.25974
24	10	0.164962		24	0	0		24	0	0		24	0	0		24	0	0
25	8	0.13197		25	0	0		25	0	0		25	0	0		25	1	0.25974
26	17	0.280435		26	0	0		26	0	0		26	0	0		26	0	0
27	9	0.148466		27	0	0		27	0	0		27	0	0		27	1	0.25974
28	6	0.0989772		28	0	0		28	0	0		28	0	0		28	1	0.25974
29	5	0.082481		29	0	0		29	0	0		29	0	0		29	1	0.25974
30	9	0.148466		30	0	0		30	0	0		30	0	0		30	0	0
31	10	0.164962		31	0	0		31	0	0		31	0	0		31	0	0
32	3	0.0494886		32	0	0		32	0	0		32	0	0		32	0	0
33	5	0.082481		33	0	0		33	0	0		33	0	0		33	0	0
34	1	0.0164962		34	0	0		34	0	0		34	0	0		34	0	0
35	3	0.0494886		35	0	0		35	0	0		35	0	0		35	0	0
36	5	0.082481		36	0	0		36	0	0		36	0	0		36	1	0.25974
37	2	0.0329924		37	0	0		37	0	0		37	0	0		37	0	0
38	2	0.0329924		38	0	0		38	0	0		38	1	0.465116		38	0	0
39	5	0.082481		39	0	0		39	0	0		39	1	0.465116		39	0	0
40	1	0.0164962		40	0	0		40	0	0		40	0	0		40	0	0
	% coverage	99.868			% coverage	100			% coverage	100			% coverage	100			% coverage	99.7403

### Sheet: distance of cysteine-cysteine
	Proteome		WT_BOTH		WT_NR		C171S_BOTH		C171S_NR
	absolute #	relative #	absolute #	relative #	absolute #	relative #	absolute #	relative #	absolute #	relative #
total# C	37311	1	457	1	575	1	1068	1	2881	1
CC	838	0.0224599	5	0.0109409	10	0.0173913	13	0.0121723	62	0.0215203
Cx(n=1)C	709	0.0190024	2	0.00437637	8	0.013913	11	0.0102996	36	0.0124957
Cx(n=2)C	1592	0.0426684	18	0.0393873	29	0.0504348	39	0.0365169	114	0.0395696
Cx(n=3)C	764	0.0204765	9	0.0196937	7	0.0121739	13	0.0121723	53	0.0183964
Cx(n=4)C	826	0.0221382	6	0.0131291	5	0.00869565	19	0.0177903	64	0.0222145
Cx(n=5)C	763	0.0204497	4	0.00875274	6	0.0104348	16	0.0149813	51	0.0177022
Cx(n=6)C	804	0.0215486	3	0.00656455	8	0.013913	13	0.0121723	60	0.0208261
Cx(n=7)C	756	0.0202621	11	0.02407	9	0.0156522	20	0.0187266	50	0.0173551
Cx(n=8)C	720	0.0192973	2	0.00437637	8	0.013913	18	0.0168539	50	0.0173551
Cx(n=9)C	855	0.0229155	5	0.0109409	15	0.026087	18	0.0168539	64	0.0222145
Cx(n=10)C	740	0.0198333	8	0.0175055	9	0.0156522	20	0.0187266	52	0.0180493

### Sheet: PANTHER GO INFO
PANTHER Classification system; release 17.0
Analysis Type:	PANTHER Overrepresentation Test (Released 20220712)
Annotation Version and Release Date:	GO Ontology database DOI: 10,5281/zenodo,6799722 Released 2022-07-01
Analyzed List:	upload_1 (Saccharomyces cerevisiae)
Reference List:	Saccharomyces cerevisiae (all genes in database)
Annotation Data Set:	Go biological process complete
Test Type:	FISHER
Correction:	FDR
Displaying only results for FDR P < 0.05

### Sheet: GO term annotation
GO biological process complete
positive regulation of proteolysis involved in protein catabolic process (GO:1903052)
positive regulation of proteasomal protein catabolic process (GO:1901800)
translational termination (GO:0006415)
positive regulation of protein catabolic process (GO:0045732)
regulation of proteasomal protein catabolic process (GO:0061136)
regulation of translational fidelity (GO:0006450)
gluconeogenesis (GO:0006094)
hexose biosynthetic process (GO:0019319)
monosaccharide biosynthetic process (GO:0046364)
rRNA export from nucleus (GO:0006407)
rRNA transport (GO:0051029)
proteasomal ubiquitin-independent protein catabolic process (GO:0010499)
regulation of proteolysis involved in protein catabolic process (GO:1903050)
positive regulation of proteolysis (GO:0045862)
ATP generation from ADP (GO:0006757)
glycolytic process (GO:0006096)
cytoplasmic translation (GO:0002181)
'de novo' protein folding (GO:0006458)
glutamine metabolic process (GO:0006541)
regulation of protein catabolic process (GO:0042176)
regulation of nucleocytoplasmic transport (GO:0046822)
pyruvate metabolic process (GO:0006090)
ADP metabolic process (GO:0046031)
nucleoside diphosphate phosphorylation (GO:0006165)
purine ribonucleoside diphosphate metabolic process (GO:0009179)
nucleotide phosphorylation (GO:0046939)
purine nucleoside diphosphate metabolic process (GO:0009135)
protein refolding (GO:0042026)
ncRNA export from nucleus (GO:0097064)
chaperone-mediated protein folding (GO:0061077)
ribonucleoside diphosphate metabolic process (GO:0009185)
proteasome assembly (GO:0043248)
tRNA aminoacylation for protein translation (GO:0006418)
translational elongation (GO:0006414)
ATP metabolic process (GO:0046034)
nucleoside diphosphate metabolic process (GO:0009132)
tRNA aminoacylation (GO:0043039)
amino acid activation (GO:0043038)
purine ribonucleoside triphosphate metabolic process (GO:0009205)
ribonucleoside triphosphate metabolic process (GO:0009199)
purine nucleoside triphosphate metabolic process (GO:0009144)
ribonucleoside monophosphate biosynthetic process (GO:0009156)
purine nucleotide biosynthetic process (GO:0006164)
translation (GO:0006412)
peptide biosynthetic process (GO:0043043)
protein-containing complex disassembly (GO:0032984)
nucleoside triphosphate metabolic process (GO:0009141)
glutamine family amino acid metabolic process (GO:0009064)
purine nucleotide metabolic process (GO:0006163)
amide biosynthetic process (GO:0043604)
purine-containing compound biosynthetic process (GO:0072522)
cellular amino acid biosynthetic process (GO:0008652)
ribosome assembly (GO:0042255)
alpha-amino acid biosynthetic process (GO:1901607)
peptide metabolic process (GO:0006518)
protein folding (GO:0006457)
purine-containing compound metabolic process (GO:0072521)
carbohydrate biosynthetic process (GO:0016051)
dicarboxylic acid metabolic process (GO:0043648)
ribose phosphate biosynthetic process (GO:0046390)
ribose phosphate metabolic process (GO:0019693)
cellular amino acid metabolic process (GO:0006520)
nucleoside phosphate biosynthetic process (GO:1901293)
cellular amide metabolic process (GO:0043603)
nucleotide biosynthetic process (GO:0009165)
response to temperature stimulus (GO:0009266)
alpha-amino acid metabolic process (GO:1901605)
purine ribonucleotide metabolic process (GO:0009150)
ribonucleotide metabolic process (GO:0009259)
import into nucleus (GO:0051170)
nucleotide metabolic process (GO:0009117)
nucleobase-containing small molecule metabolic process (GO:0055086)
carboxylic acid biosynthetic process (GO:0046394)
organic acid biosynthetic process (GO:0016053)
maturation of SSU-rRNA from tricistronic rRNA transcript (SSU-rRNA, 5,8S rRNA, LSU-rRNA) (GO:0000462)
nucleoside phosphate metabolic process (GO:0006753)
non-membrane-bounded organelle assembly (GO:0140694)
ribonucleotide biosynthetic process (GO:0009260)
carboxylic acid metabolic process (GO:0019752)
ribonucleoprotein complex subunit organization (GO:0071826)
maturation of SSU-rRNA (GO:0030490)
RNA localization (GO:0006403)
establishment of RNA localization (GO:0051236)
RNA transport (GO:0050658)
ribonucleoprotein complex assembly (GO:0022618)
oxoacid metabolic process (GO:0043436)
ribosomal small subunit biogenesis (GO:0042274)
nucleic acid transport (GO:0050657)
cellular macromolecule biosynthetic process (GO:0034645)
organic acid metabolic process (GO:0006082)
nuclear transport (GO:0051169)
nucleocytoplasmic transport (GO:0006913)
RNA export from nucleus (GO:0006405)
organelle assembly (GO:0070925)
proteasomal protein catabolic process (GO:0010498)
organonitrogen compound biosynthetic process (GO:1901566)
proteasome-mediated ubiquitin-dependent protein catabolic process (GO:0043161)
positive regulation of catabolic process (GO:0009896)
small molecule biosynthetic process (GO:0044283)
ribosome biogenesis (GO:0042254)
regulation of translation (GO:0006417)
cellular nitrogen compound biosynthetic process (GO:0044271)
ribonucleoprotein complex biogenesis (GO:0022613)
regulation of cellular amide metabolic process (GO:0034248)
post-transcriptional regulation of gene expression (GO:0010608)
regulation of cellular macromolecule biosynthetic process (GO:2000112)
modification-dependent macromolecule catabolic process (GO:0043632)
regulation of protein metabolic process (GO:0051246)
rRNA processing (GO:0006364)
modification-dependent protein catabolic process (GO:0019941)
small molecule metabolic process (GO:0044281)
rRNA metabolic process (GO:0016072)
ubiquitin-dependent protein catabolic process (GO:0006511)
generation of precursor metabolites and energy (GO:0006091)
organic substance biosynthetic process (GO:1901576)
biosynthetic process (GO:0009058)
proteolysis involved in protein catabolic process (GO:0051603)
ncRNA metabolic process (GO:0034660)
cellular biosynthetic process (GO:0044249)
protein catabolic process (GO:0030163)
organonitrogen compound metabolic process (GO:1901564)
macromolecule biosynthetic process (GO:0009059)
phosphorylation (GO:0016310)
organophosphate metabolic process (GO:0019637)
ncRNA processing (GO:0034470)
organonitrogen compound catabolic process (GO:1901565)
protein metabolic process (GO:0019538)
gene expression (GO:0010467)
protein-containing complex organization (GO:0043933)
cellular macromolecule catabolic process (GO:0044265)
regulation of molecular function (GO:0065009)
regulation of catalytic activity (GO:0050790)
protein-containing complex assembly (GO:0065003)
proteolysis (GO:0006508)
organic cyclic compound biosynthetic process (GO:1901362)
cellular macromolecule metabolic process (GO:0044260)
cellular nitrogen compound metabolic process (GO:0034641)
phosphate-containing compound metabolic process (GO:0006796)
aromatic compound biosynthetic process (GO:0019438)
phosphorus metabolic process (GO:0006793)
cellular component biogenesis (GO:0044085)
heterocycle biosynthetic process (GO:0018130)
catabolic process (GO:0009056)
organic substance catabolic process (GO:1901575)
nitrogen compound metabolic process (GO:0006807)
RNA processing (GO:0006396)
organic cyclic compound metabolic process (GO:1901360)
cellular catabolic process (GO:0044248)
heterocycle metabolic process (GO:0046483)
primary metabolic process (GO:0044238)
cellular metabolic process (GO:0044237)
cellular aromatic compound metabolic process (GO:0006725)
nucleobase-containing compound metabolic process (GO:0006139)
cellular component assembly (GO:0022607)
organic substance metabolic process (GO:0071704)
RNA metabolic process (GO:0016070)
metabolic process (GO:0008152)
macromolecule metabolic process (GO:0043170)
biological regulation (GO:0065007)
cellular component organization or biogenesis (GO:0071840)
cellular process (GO:0009987)
transmembrane transport (GO:0055085)
ion transmembrane transport (GO:0034220)
ion transport (GO:0006811)
anion transport (GO:0006820)

### Sheet: Enriched GO terms WTspecific
GO biological process complete	Saccharomyces cerevisiae - REFLIST (6050)	upload_1 (53)	upload_1 (expected)	upload_1 (over/under)	upload_1 (fold Enrichment)	upload_1 (raw P-value)	upload_1 (FDR)
translational termination (GO:0006415)	17	5	.15	+	33.57	9.59E-07	2.85E-04
cytoplasmic translation (GO:0002181)	170	14	1.49	+	9.40	2.69E-10	1.70E-07
translation (GO:0006412)	367	21	3.22	+	6.53	2.10E-12	5.31E-09
peptide biosynthetic process (GO:0043043)	371	21	3.25	+	6.46	2.57E-12	4.32E-09
peptide metabolic process (GO:0006518)	407	22	3.57	+	6.17	1.53E-12	7.73E-09
amide biosynthetic process (GO:0043604)	413	21	3.62	+	5.80	1.83E-11	2.32E-08
cellular amide metabolic process (GO:0043603)	481	22	4.21	+	5.22	3.74E-11	3.78E-08
cellular macromolecule biosynthetic process (GO:0034645)	529	22	4.63	+	4.75	2.25E-10	1.62E-07
organonitrogen compound biosynthetic process (GO:1901566)	870	28	7.62	+	3.67	7.59E-11	6.39E-08
cellular nitrogen compound biosynthetic process (GO:0044271)	931	27	8.16	+	3.31	2.17E-09	1.22E-06
macromolecule biosynthetic process (GO:0009059)	880	23	7.71	+	2.98	4.60E-07	1.45E-04
biosynthetic process (GO:0009058)	1441	33	12.62	+	2.61	3.57E-09	1.80E-06
organic substance biosynthetic process (GO:1901576)	1420	32	12.44	+	2.57	1.24E-08	5.67E-06
cellular biosynthetic process (GO:0044249)	1380	30	12.09	+	2.48	1.34E-07	5.63E-05
protein metabolic process (GO:0019538)	1356	29	11.88	+	2.44	3.86E-07	1.30E-04
cellular macromolecule metabolic process (GO:0044260)	1428	30	12.51	+	2.40	2.94E-07	1.06E-04
gene expression (GO:0010467)	1206	24	10.56	+	2.27	3.57E-05	9.49E-03
organonitrogen compound metabolic process (GO:1901564)	1884	35	16.50	+	2.12	2.60E-07	1.01E-04
cellular nitrogen compound metabolic process (GO:0034641)	1915	31	16.78	+	1.85	7.76E-05	1.87E-02
cellular metabolic process (GO:0044237)	3145	43	27.55	+	1.56	2.04E-05	5.73E-03
primary metabolic process (GO:0044238)	3060	41	26.81	+	1.53	8.49E-05	1.95E-02
organic substance metabolic process (GO:0071704)	3242	42	28.40	+	1.48	1.46E-04	3.22E-02
metabolic process (GO:0008152)	3446	44	30.19	+	1.46	7.49E-05	1.89E-02

### Sheet: Enriched GO terms OVERLAP
GO biological process complete	Saccharomyces cerevisiae - REFLIST (6050)	upload_1 (169)	upload_1 (expected)	upload_1 (over/under)	upload_1 (fold Enrichment)	upload_1 (raw P-value)	upload_1 (FDR)
translational frameshifting (GO:0006452)	6	4	.17	+	23.87	9.73E-05	3.87E-03
'de novo' cotranslational protein folding (GO:0051083)	5	3	.14	+	21.48	9.98E-04	3.09E-02
proteasome regulatory particle assembly (GO:0070682)	11	6	.31	+	19.53	3.56E-06	2.37E-04
hydrogen peroxide catabolic process (GO:0042744)	6	3	.17	+	17.90	1.47E-03	4.31E-02
positive regulation of proteolysis involved in protein catabolic process (GO:1903052)	12	6	.34	+	17.90	5.22E-06	3.10E-04
positive regulation of proteasomal protein catabolic process (GO:1901800)	12	6	.34	+	17.90	5.22E-06	3.06E-04
positive regulation of protein catabolic process (GO:0045732)	13	6	.36	+	16.52	7.45E-06	4.33E-04
positive regulation of RNA polymerase II transcription preinitiation complex assembly (GO:0045899)	11	5	.31	+	16.27	4.79E-05	2.00E-03
rRNA export from nucleus (GO:0006407)	18	8	.50	+	15.91	2.59E-07	2.38E-05
box C/D snoRNP assembly (GO:0000492)	9	4	.25	+	15.91	3.11E-04	1.11E-02
rRNA transport (GO:0051029)	18	8	.50	+	15.91	2.59E-07	2.34E-05
regulation of translational fidelity (GO:0006450)	31	13	.87	+	15.01	6.94E-11	1.06E-08
regulation of proteasomal protein catabolic process (GO:0061136)	17	7	.47	+	14.74	2.27E-06	1.63E-04
'de novo' protein folding (GO:0006458)	25	10	.70	+	14.32	1.72E-08	1.93E-06
aminoacyl-tRNA metabolism involved in translational fidelity (GO:0106074)	10	4	.28	+	14.32	4.26E-04	1.47E-02
regulation of RNA polymerase II transcription preinitiation complex assembly (GO:0045898)	13	5	.36	+	13.77	8.98E-05	3.60E-03
regulation of proteolysis involved in protein catabolic process (GO:1903050)	19	7	.53	+	13.19	4.11E-06	2.60E-04
protein refolding (GO:0042026)	30	11	.84	+	13.13	6.72E-09	8.09E-07
small nucleolar ribonucleoprotein complex assembly (GO:0000491)	11	4	.31	+	13.02	5.68E-04	1.90E-02
regulation of protein catabolic process (GO:0042176)	23	8	.64	+	12.45	1.17E-06	8.93E-05
chaperone cofactor-dependent protein refolding (GO:0051085)	18	6	.50	+	11.93	3.30E-05	1.57E-03
'de novo' post-translational protein folding (GO:0051084)	18	6	.50	+	11.93	3.30E-05	1.56E-03
positive regulation of transcription initiation by RNA polymerase II (GO:0060261)	15	5	.42	+	11.93	1.55E-04	5.95E-03
positive regulation of proteolysis (GO:0045862)	19	6	.53	+	11.30	4.25E-05	1.85E-03
reactive oxygen species metabolic process (GO:0072593)	19	6	.53	+	11.30	4.25E-05	1.83E-03
branched-chain amino acid biosynthetic process (GO:0009082)	16	5	.45	+	11.19	2.00E-04	7.47E-03
positive regulation of DNA-templated transcription initiation (GO:2000144)	16	5	.45	+	11.19	2.00E-04	7.42E-03
ATP generation from ADP (GO:0006757)	26	8	.73	+	11.02	2.50E-06	1.78E-04
formation of translation preinitiation complex (GO:0001731)	13	4	.36	+	11.02	9.50E-04	2.98E-02
glycolytic process (GO:0006096)	26	8	.73	+	11.02	2.50E-06	1.76E-04
ADP metabolic process (GO:0046031)	28	8	.78	+	10.23	3.98E-06	2.61E-04
nucleotide-sugar metabolic process (GO:0009225)	14	4	.39	+	10.23	1.20E-03	3.59E-02
nucleoside diphosphate phosphorylation (GO:0006165)	28	8	.78	+	10.23	3.98E-06	2.58E-04
gluconeogenesis (GO:0006094)	14	4	.39	+	10.23	1.20E-03	3.57E-02
chaperone-mediated protein folding (GO:0061077)	28	8	.78	+	10.23	3.98E-06	2.55E-04
hexose biosynthetic process (GO:0019319)	14	4	.39	+	10.23	1.20E-03	3.55E-02
purine ribonucleoside diphosphate metabolic process (GO:0009179)	29	8	.81	+	9.88	4.97E-06	3.10E-04
nucleotide phosphorylation (GO:0046939)	29	8	.81	+	9.88	4.97E-06	3.06E-04
purine nucleoside diphosphate metabolic process (GO:0009135)	29	8	.81	+	9.88	4.97E-06	3.02E-04
translational elongation (GO:0006414)	33	9	.92	+	9.76	1.35E-06	1.00E-04
ribosomal small subunit assembly (GO:0000028)	26	7	.73	+	9.64	2.27E-05	1.14E-03
pyruvate metabolic process (GO:0006090)	38	10	1.06	+	9.42	4.51E-07	3.74E-05
ribonucleoside diphosphate metabolic process (GO:0009185)	31	8	.87	+	9.24	7.55E-06	4.29E-04
ATP metabolic process (GO:0046034)	48	12	1.34	+	8.95	4.95E-08	5.10E-06
proteasome assembly (GO:0043248)	32	8	.89	+	8.95	9.23E-06	5.12E-04
ncRNA export from nucleus (GO:0097064)	37	9	1.03	+	8.71	3.03E-06	2.07E-04
branched-chain amino acid metabolic process (GO:0009081)	25	6	.70	+	8.59	1.54E-04	5.95E-03
ribonucleoside triphosphate metabolic process (GO:0009199)	59	14	1.65	+	8.49	6.41E-09	7.90E-07
nucleoside diphosphate metabolic process (GO:0009132)	35	8	.98	+	8.18	1.62E-05	8.54E-04
regulation of transcription initiation by RNA polymerase II (GO:0060260)	22	5	.61	+	8.14	6.94E-04	2.29E-02
purine ribonucleoside triphosphate metabolic process (GO:0009205)	53	12	1.48	+	8.11	1.27E-07	1.25E-05
cellular response to unfolded protein (GO:0034620)	32	7	.89	+	7.83	7.13E-05	2.91E-03
purine nucleoside triphosphate metabolic process (GO:0009144)	55	12	1.54	+	7.81	1.80E-07	1.68E-05
regulation of DNA-templated transcription initiation (GO:2000142)	23	5	.64	+	7.78	8.26E-04	2.68E-02
tRNA aminoacylation for protein translation (GO:0006418)	37	8	1.03	+	7.74	2.30E-05	1.14E-03
cytoplasmic translation (GO:0002181)	170	36	4.75	+	7.58	4.62E-20	1.79E-17
nucleoside triphosphate metabolic process (GO:0009141)	67	14	1.87	+	7.48	2.62E-08	2.87E-06
cell redox homeostasis (GO:0045454)	24	5	.67	+	7.46	9.77E-04	3.05E-02
glucose metabolic process (GO:0006006)	35	7	.98	+	7.16	1.17E-04	4.58E-03
tRNA aminoacylation (GO:0043039)	41	8	1.15	+	6.99	4.39E-05	1.88E-03
amino acid activation (GO:0043038)	41	8	1.15	+	6.99	4.39E-05	1.86E-03
nonfunctional rRNA decay (GO:0070651)	26	5	.73	+	6.88	1.34E-03	3.95E-02
response to metal ion (GO:0010038)	27	5	.75	+	6.63	1.55E-03	4.53E-02
regulation of proteolysis (GO:0030162)	40	7	1.12	+	6.26	2.43E-04	8.89E-03
response to unfolded protein (GO:0006986)	40	7	1.12	+	6.26	2.43E-04	8.83E-03
cellular response to topologically incorrect protein (GO:0035967)	53	9	1.48	+	6.08	3.84E-05	1.72E-03
ribose phosphate metabolic process (GO:0019693)	128	21	3.58	+	5.87	3.68E-10	5.31E-08
purine nucleotide metabolic process (GO:0006163)	114	18	3.18	+	5.65	1.24E-08	1.46E-06
ribonucleotide metabolic process (GO:0009259)	121	19	3.38	+	5.62	5.15E-09	6.68E-07
protein folding (GO:0006457)	121	19	3.38	+	5.62	5.15E-09	6.51E-07
purine ribonucleotide metabolic process (GO:0009150)	105	16	2.93	+	5.46	1.31E-07	1.27E-05
response to topologically incorrect protein (GO:0035966)	61	9	1.70	+	5.28	1.02E-04	4.04E-03
purine-containing compound metabolic process (GO:0072521)	129	19	3.60	+	5.27	1.32E-08	1.51E-06
translation (GO:0006412)	367	53	10.25	+	5.17	9.66E-23	9.76E-20
peptide biosynthetic process (GO:0043043)	371	53	10.36	+	5.11	1.53E-22	1.28E-19
nucleotide metabolic process (GO:0009117)	198	28	5.53	+	5.06	7.78E-12	1.40E-09
ribosome assembly (GO:0042255)	78	11	2.18	+	5.05	2.51E-05	1.23E-03
nucleobase-containing small molecule metabolic process (GO:0055086)	235	33	6.56	+	5.03	9.35E-14	1.97E-11
cellular amino acid catabolic process (GO:0009063)	57	8	1.59	+	5.02	3.40E-04	1.19E-02
cellular amino acid metabolic process (GO:0006520)	240	33	6.70	+	4.92	1.60E-13	3.24E-11
nucleoside phosphate metabolic process (GO:0006753)	206	28	5.75	+	4.87	1.83E-11	3.08E-09
peptide metabolic process (GO:0006518)	407	55	11.37	+	4.84	2.12E-22	1.53E-19
hexose metabolic process (GO:0019318)	52	7	1.45	+	4.82	1.00E-03	3.09E-02
ribose phosphate biosynthetic process (GO:0046390)	82	11	2.29	+	4.80	3.81E-05	1.72E-03
amide biosynthetic process (GO:0043604)	413	55	11.54	+	4.77	4.00E-22	2.25E-19
glutamine family amino acid metabolic process (GO:0009064)	61	8	1.70	+	4.69	5.13E-04	1.74E-02
nucleotide biosynthetic process (GO:0009165)	119	15	3.32	+	4.51	2.87E-06	1.99E-04
cellular amino acid biosynthetic process (GO:0008652)	127	16	3.55	+	4.51	1.33E-06	1.00E-04
nucleoside phosphate biosynthetic process (GO:1901293)	121	15	3.38	+	4.44	3.47E-06	2.33E-04
alpha-amino acid biosynthetic process (GO:1901607)	113	14	3.16	+	4.44	7.49E-06	4.30E-04
carbohydrate catabolic process (GO:0016052)	81	10	2.26	+	4.42	1.62E-04	6.14E-03
cellular amide metabolic process (GO:0043603)	481	59	13.44	+	4.39	3.27E-22	2.07E-19
alpha-amino acid metabolic process (GO:1901605)	173	21	4.83	+	4.35	4.67E-08	4.92E-06
protein-containing complex disassembly (GO:0032984)	67	8	1.87	+	4.27	9.02E-04	2.88E-02
ribonucleotide biosynthetic process (GO:0009260)	76	9	2.12	+	4.24	4.57E-04	1.56E-02
RNA export from nucleus (GO:0006405)	94	11	2.63	+	4.19	1.17E-04	4.56E-03
purine nucleotide biosynthetic process (GO:0006164)	69	8	1.93	+	4.15	1.07E-03	3.27E-02
carboxylic acid metabolic process (GO:0019752)	392	45	10.95	+	4.11	1.12E-15	2.83E-13
maturation of SSU-rRNA (GO:0030490)	117	13	3.27	+	3.98	4.58E-05	1.93E-03
oxoacid metabolic process (GO:0043436)	410	45	11.45	+	3.93	5.18E-15	1.19E-12
ribonucleoprotein complex subunit organization (GO:0071826)	174	19	4.86	+	3.91	9.49E-07	7.73E-05
organic acid metabolic process (GO:0006082)	413	45	11.54	+	3.90	6.64E-15	1.46E-12
nuclear transport (GO:0051169)	175	19	4.89	+	3.89	1.03E-06	8.24E-05
nucleocytoplasmic transport (GO:0006913)	175	19	4.89	+	3.89	1.03E-06	8.11E-05
purine-containing compound biosynthetic process (GO:0072522)	74	8	2.07	+	3.87	1.62E-03	4.68E-02
ribonucleoprotein complex assembly (GO:0022618)	167	18	4.66	+	3.86	2.22E-06	1.62E-04
cellular macromolecule biosynthetic process (GO:0034645)	529	57	14.78	+	3.86	6.68E-19	2.41E-16
establishment of RNA localization (GO:0051236)	131	14	3.66	+	3.83	3.44E-05	1.60E-03
nuclear export (GO:0051168)	131	14	3.66	+	3.83	3.44E-05	1.58E-03
RNA transport (GO:0050658)	131	14	3.66	+	3.83	3.44E-05	1.57E-03
ribosomal small subunit biogenesis (GO:0042274)	141	15	3.94	+	3.81	1.88E-05	9.59E-04
proteasome-mediated ubiquitin-dependent protein catabolic process (GO:0043161)	160	17	4.47	+	3.80	5.16E-06	3.10E-04
maturation of SSU-rRNA from tricistronic rRNA transcript (SSU-rRNA, 5.8S rRNA, LSU-rRNA) (GO:0000462)	104	11	2.91	+	3.79	2.65E-04	9.50E-03
nucleic acid transport (GO:0050657)	133	14	3.72	+	3.77	4.02E-05	1.78E-03
proteasomal protein catabolic process (GO:0010498)	166	17	4.64	+	3.67	8.11E-06	4.55E-04
RNA localization (GO:0006403)	149	15	4.16	+	3.60	3.41E-05	1.60E-03
carboxylic acid catabolic process (GO:0046395)	92	9	2.57	+	3.50	1.60E-03	4.64E-02
organic acid catabolic process (GO:0016054)	93	9	2.60	+	3.46	1.71E-03	4.92E-02
carboxylic acid biosynthetic process (GO:0046394)	188	18	5.25	+	3.43	1.02E-05	5.56E-04
carbohydrate derivative metabolic process (GO:1901135)	336	32	9.39	+	3.41	2.57E-09	3.41E-07
organic acid biosynthetic process (GO:0016053)	189	18	5.28	+	3.41	1.09E-05	5.82E-04
organonitrogen compound biosynthetic process (GO:1901566)	870	82	24.30	+	3.37	5.35E-25	1.35E-21
non-membrane-bounded organelle assembly (GO:0140694)	140	13	3.91	+	3.32	2.43E-04	8.79E-03
small molecule metabolic process (GO:0044281)	726	64	20.28	+	3.16	3.00E-17	8.41E-15
small molecule catabolic process (GO:0044282)	149	13	4.16	+	3.12	4.26E-04	1.47E-02
generation of precursor metabolites and energy (GO:0006091)	197	17	5.50	+	3.09	6.24E-05	2.56E-03
small molecule biosynthetic process (GO:0044283)	314	27	8.77	+	3.08	3.74E-07	3.15E-05
positive regulation of protein metabolic process (GO:0051247)	140	12	3.91	+	3.07	8.22E-04	2.68E-02
rRNA metabolic process (GO:0016072)	339	29	9.47	+	3.06	1.43E-07	1.37E-05
organophosphate metabolic process (GO:0019637)	378	32	10.56	+	3.03	3.63E-08	3.90E-06
monocarboxylic acid metabolic process (GO:0032787)	154	13	4.30	+	3.02	5.71E-04	1.90E-02
organelle assembly (GO:0070925)	173	14	4.83	+	2.90	5.22E-04	1.76E-02
rRNA processing (GO:0006364)	289	23	8.07	+	2.85	1.01E-05	5.53E-04
cellular nitrogen compound biosynthetic process (GO:0044271)	931	73	26.01	+	2.81	2.49E-17	7.41E-15
ribosome biogenesis (GO:0042254)	396	31	11.06	+	2.80	3.20E-07	2.74E-05
regulation of catabolic process (GO:0009894)	179	14	5.00	+	2.80	7.16E-04	2.35E-02
nucleobase-containing compound transport (GO:0015931)	182	14	5.08	+	2.75	8.34E-04	2.68E-02
ubiquitin-dependent protein catabolic process (GO:0006511)	236	18	6.59	+	2.73	1.65E-04	6.23E-03
ribonucleoprotein complex biogenesis (GO:0022613)	478	36	13.35	+	2.70	7.32E-08	7.40E-06
modification-dependent protein catabolic process (GO:0019941)	242	18	6.76	+	2.66	2.22E-04	8.17E-03
organic substance biosynthetic process (GO:1901576)	1420	103	39.67	+	2.60	1.88E-24	3.16E-21
biosynthetic process (GO:0009058)	1441	103	40.25	+	2.56	6.03E-24	7.62E-21
ncRNA metabolic process (GO:0034660)	520	37	14.53	+	2.55	2.86E-07	2.54E-05
organophosphate biosynthetic process (GO:0090407)	254	18	7.10	+	2.54	3.86E-04	1.34E-02
cellular biosynthetic process (GO:0044249)	1380	96	38.55	+	2.49	1.47E-20	6.19E-18
macromolecule biosynthetic process (GO:0009059)	880	60	24.58	+	2.44	2.52E-11	4.10E-09
proteolysis involved in protein catabolic process (GO:0051603)	264	18	7.37	+	2.44	9.47E-04	3.01E-02
modification-dependent macromolecule catabolic process (GO:0043632)	264	18	7.37	+	2.44	9.47E-04	2.99E-02
organonitrogen compound metabolic process (GO:1901564)	1884	128	52.63	+	2.43	1.04E-31	5.27E-28
regulation of biological quality (GO:0065008)	446	30	12.46	+	2.41	1.08E-05	5.81E-04
organonitrogen compound catabolic process (GO:1901565)	407	27	11.37	+	2.37	4.04E-05	1.77E-03
protein-containing complex organization (GO:0043933)	576	35	16.09	+	2.18	1.69E-05	8.82E-04
protein metabolic process (GO:0019538)	1356	82	37.88	+	2.16	3.03E-13	5.90E-11
ncRNA processing (GO:0034470)	412	24	11.51	+	2.09	1.04E-03	3.17E-02
phosphorus metabolic process (GO:0006793)	618	36	17.26	+	2.09	3.17E-05	1.54E-03
cellular macromolecule metabolic process (GO:0044260)	1428	83	39.89	+	2.08	1.82E-12	3.41E-10
protein-containing complex assembly (GO:0065003)	487	28	13.60	+	2.06	3.21E-04	1.13E-02
phosphate-containing compound metabolic process (GO:0006796)	599	34	16.73	+	2.03	8.24E-05	3.33E-03
organic substance catabolic process (GO:1901575)	712	40	19.89	+	2.01	2.03E-05	1.02E-03
catabolic process (GO:0009056)	893	50	24.94	+	2.00	1.17E-06	9.06E-05
cellular nitrogen compound metabolic process (GO:0034641)	1915	105	53.49	+	1.96	1.24E-15	2.98E-13
cellular catabolic process (GO:0044248)	764	41	21.34	+	1.92	5.84E-05	2.42E-03
organic cyclic compound metabolic process (GO:1901360)	1676	89	46.82	+	1.90	1.74E-11	3.02E-09
heterocycle metabolic process (GO:0046483)	1622	86	45.31	+	1.90	6.60E-11	1.04E-08
cellular aromatic compound metabolic process (GO:0006725)	1611	85	45.00	+	1.89	1.19E-10	1.77E-08
nucleobase-containing compound metabolic process (GO:0006139)	1528	80	42.68	+	1.87	1.13E-09	1.59E-07
gene expression (GO:0010467)	1206	63	33.69	+	1.87	3.01E-07	2.62E-05
cellular component biogenesis (GO:0044085)	1087	54	30.36	+	1.78	1.77E-05	9.11E-04
nitrogen compound metabolic process (GO:0006807)	2854	140	79.72	+	1.76	3.37E-21	1.55E-18
intracellular transport (GO:0046907)	721	35	20.14	+	1.74	1.19E-03	3.59E-02
cellular metabolic process (GO:0044237)	3145	147	87.85	+	1.67	2.43E-21	1.23E-18
primary metabolic process (GO:0044238)	3060	141	85.48	+	1.65	2.09E-18	7.04E-16
organic substance metabolic process (GO:0071704)	3242	142	90.56	+	1.57	2.99E-16	7.95E-14
metabolic process (GO:0008152)	3446	149	96.26	+	1.55	3.73E-18	1.18E-15
macromolecule metabolic process (GO:0043170)	2421	95	67.63	+	1.40	3.19E-05	1.53E-03
cellular process (GO:0009987)	4980	165	139.11	+	1.19	1.32E-09	1.80E-07

### Sheet: Enriched GO terms C171Sspecific
GO biological process complete	Saccharomyces cerevisiae - REFLIST (6050)	upload_1 (467)	upload_1 (expected)	upload_1 (over/under)	upload_1 (fold Enrichment)	upload_1 (raw P-value)	upload_1 (FDR)
regulation of nucleocytoplasmic transport (GO:0046822)	21	9	1.62	+	5.55	1.69E-04	2.44E-02
positive regulation of transport (GO:0051050)	36	12	2.78	+	4.32	1.03E-04	1.52E-02
cytoplasmic translation (GO:0002181)	170	38	13.12	+	2.90	5.17E-08	3.27E-05
regulation of transport (GO:0051049)	102	22	7.87	+	2.79	5.72E-05	1.03E-02
carboxylic acid biosynthetic process (GO:0046394)	188	31	14.51	+	2.14	2.43E-04	3.14E-02
organic acid biosynthetic process (GO:0016053)	189	31	14.59	+	2.12	2.54E-04	3.21E-02
amide biosynthetic process (GO:0043604)	413	63	31.88	+	1.98	1.12E-06	4.72E-04
ribosome biogenesis (GO:0042254)	396	59	30.57	+	1.93	4.74E-06	1.60E-03
regulation of protein metabolic process (GO:0051246)	369	54	28.48	+	1.90	2.21E-05	4.85E-03
peptide biosynthetic process (GO:0043043)	371	53	28.64	+	1.85	5.35E-05	1.00E-02
ribonucleoprotein complex biogenesis (GO:0022613)	478	68	36.90	+	1.84	3.50E-06	1.26E-03
translation (GO:0006412)	367	52	28.33	+	1.84	7.47E-05	1.22E-02
cellular amide metabolic process (GO:0043603)	481	68	37.13	+	1.83	5.42E-06	1.71E-03
small molecule biosynthetic process (GO:0044283)	314	44	24.24	+	1.82	3.09E-04	3.63E-02
peptide metabolic process (GO:0006518)	407	57	31.42	+	1.81	4.92E-05	9.56E-03
regulation of catalytic activity (GO:0050790)	363	49	28.02	+	1.75	3.40E-04	3.91E-02
cellular nitrogen compound biosynthetic process (GO:0044271)	931	116	71.86	+	1.61	3.96E-07	2.22E-04
organonitrogen compound biosynthetic process (GO:1901566)	870	102	67.16	+	1.52	3.56E-05	7.19E-03
positive regulation of cellular process (GO:0048522)	719	84	55.50	+	1.51	2.42E-04	3.21E-02
positive regulation of biological process (GO:0048518)	782	90	60.36	+	1.49	2.28E-04	3.12E-02
biosynthetic process (GO:0009058)	1441	162	111.23	+	1.46	4.53E-07	2.29E-04
organic substance biosynthetic process (GO:1901576)	1420	159	109.61	+	1.45	7.21E-07	3.31E-04
cellular biosynthetic process (GO:0044249)	1380	154	106.52	+	1.45	1.38E-06	5.34E-04
gene expression (GO:0010467)	1206	134	93.09	+	1.44	1.34E-05	3.39E-03
organonitrogen compound metabolic process (GO:1901564)	1884	209	145.43	+	1.44	3.67E-09	3.09E-06
regulation of primary metabolic process (GO:0080090)	1038	115	80.12	+	1.44	9.01E-05	1.42E-02
regulation of nitrogen compound metabolic process (GO:0051171)	998	109	77.04	+	1.41	2.56E-04	3.15E-02
regulation of macromolecule metabolic process (GO:0060255)	1099	120	84.83	+	1.41	1.01E-04	1.54E-02
protein metabolic process (GO:0019538)	1356	148	104.67	+	1.41	1.05E-05	2.78E-03
regulation of metabolic process (GO:0019222)	1180	128	91.08	+	1.41	7.21E-05	1.21E-02
regulation of cellular metabolic process (GO:0031323)	1026	111	79.20	+	1.40	3.01E-04	3.61E-02
regulation of cellular process (GO:0050794)	1552	163	119.80	+	1.36	2.01E-05	4.61E-03
regulation of biological process (GO:0050789)	1690	177	130.45	+	1.36	7.63E-06	2.14E-03
cellular nitrogen compound metabolic process (GO:0034641)	1915	193	147.82	+	1.31	2.44E-05	5.14E-03
nitrogen compound metabolic process (GO:0006807)	2854	287	220.30	+	1.30	2.83E-09	2.86E-06
primary metabolic process (GO:0044238)	3060	306	236.20	+	1.30	4.50E-10	1.14E-06
cellular metabolic process (GO:0044237)	3145	311	242.76	+	1.28	8.13E-10	1.03E-06
organic substance metabolic process (GO:0071704)	3242	320	250.25	+	1.28	2.84E-10	1.43E-06
biological regulation (GO:0065007)	2014	196	155.46	+	1.26	1.70E-04	2.39E-02
macromolecule metabolic process (GO:0043170)	2421	235	186.88	+	1.26	1.62E-05	3.90E-03
metabolic process (GO:0008152)	3446	334	266.00	+	1.26	5.08E-10	8.56E-07
cellular process (GO:0009987)	4980	430	384.41	+	1.12	6.32E-09	4.56E-06
transmembrane transport (GO:0055085)	452	11	34.89	-	.32	5.43E-06	1.61E-03
ion transport (GO:0006811)	341	8	26.32	-	.30	6.48E-05	1.13E-02
