## Supplementary Data 4 - Cysteine frequency and distance and PANTHER GO enrichment for DTT-eluted interactors of Tsa1^C48S and Tsa1^C171S for "Peroxiredoxinylation buffers the redox state of the proteome upon cellular stress"

### Sheet: cysteine number per protein
Proteome	total # proteins	6062		C171Seluted_BOTH	total # proteins	125		C171Seluted_NR	total # proteins	386
#cys/protein	# count	% of proteins		#cys/protein	# count	% of proteins		#cys/protein	# count	% of proteins
0	581	9.5843		0	34	27.2		0	13	3.36788
1	629	10.3761		1	26	20.8		1	36	9.32642
2	573	9.45233		2	15	12		2	35	9.06736
3	545	8.99043		3	12	9.6		3	25	6.47668
4	612	10.0957		4	17	13.6		4	37	9.58549
5	503	8.29759		5	5	4		5	34	8.80829
6	417	6.87892		6	2	1.6		6	33	8.54922
7	365	6.02112		7	4	3.2		7	28	7.25389
8	291	4.8004		8	3	2.4		8	24	6.21762
9	299	4.93237		9	1	0.8		9	25	6.47668
10	216	3.56318		10	4	3.2		10	12	3.10881
11	172	2.83735		11	0	0		11	12	3.10881
12	146	2.40845		12	1	0.8		12	11	2.84974
13	111	1.83108		13	0	0		13	8	2.07254
14	128	2.11151		14	0	0		14	12	3.10881
15	91	1.50115		15	0	0		15	6	1.5544
16	68	1.12174		16	0	0		16	9	2.33161
17	46	0.758825		17	0	0		17	6	1.5544
18	39	0.643352		18	0	0		18	1	0.259067
19	38	0.626856		19	0	0		19	4	1.03627
20	28	0.461894		20	0	0		20	0	0
21	23	0.379413		21	0	0		21	2	0.518135
22	16	0.263939		22	0	0		22	0	0
23	16	0.263939		23	0	0		23	4	1.03627
24	10	0.164962		24	0	0		24	1	0.259067
25	8	0.13197		25	0	0		25	1	0.259067
26	17	0.280435		26	0	0		26	2	0.518135
27	9	0.148466		27	0	0		27	1	0.259067
28	6	0.0989772		28	0	0		28	0	0
29	5	0.082481		29	0	0		29	0	0
30	9	0.148466		30	0	0		30	1	0.259067
31	10	0.164962		31	0	0		31	0	0
32	3	0.0494886		32	0	0		32	0	0
33	5	0.082481		33	0	0		33	0	0
34	1	0.0164962		34	0	0		34	0	0
35	3	0.0494886		35	0	0		35	0	0
36	5	0.082481		36	0	0		36	0	0
37	2	0.0329924		37	0	0		37	0	0
38	2	0.0329924		38	0	0		38	1	0.259067
39	5	0.082481		39	0	0		39	1	0.259067
40	1	0.0164962		40	0	0		40	0	0
	% coverage	99.868			% coverage	99.2			% coverage	99.7409

### Sheet: distance of cysteine-cysteine
	Proteome		C171Seluted_BOTH		C171Seluted_C171S specific
	absolute #	relative #	absolute #	relative #	absolute #	relative #
total# C	37311	1	310	1	2808	1
CC	838	0.0224599	4	0.0129032	50	0.0178063
Cx(n=1)C	709	0.0190024	1	0.00322581	50	0.0178063
Cx(n=2)C	1592	0.0426684	22	0.0709677	111	0.0395299
Cx(n=3)C	764	0.0204765	2	0.00645161	34	0.0121083
Cx(n=4)C	826	0.0221382	6	0.0193548	61	0.0217236
Cx(n=5)C	763	0.0204497	4	0.0129032	51	0.0181624
Cx(n=6)C	804	0.0215486	5	0.016129	48	0.017094
Cx(n=7)C	756	0.0202621	6	0.0193548	44	0.0156695
Cx(n=8)C	720	0.0192973	0	0	46	0.0163818
Cx(n=9)C	855	0.0229155	2	0.00645161	68	0.0242165
Cx(n=10)C	740	0.0198333	5	0.016129	41	0.0146011

### Sheet: Enriched GO terms 3XC171S
GO biological process complete	Saccharomyces cerevisiae - REFLIST (6050)	upload_1 (53)	upload_1 (expected)	upload_1 (over/under)	upload_1 (fold Enrichment)	upload_1 (raw P-value)	upload_1 (FDR)
positive regulation of transcription from RNA polymerase II promoter in response to heat stress (GO:0061408)	6	6	.51	+	11.86	1.32E-04	9.38E-03
positive regulation of transcription from RNA polymerase II promoter in response to stress (GO:0036003)	8	6	.67	+	8.90	3.75E-04	2.10E-02
chaperone mediated protein folding independent of cofactor (GO:0051086)	8	6	.67	+	8.90	3.75E-04	2.08E-02
maintenance of translational fidelity (GO:1990145)	10	7	.84	+	8.30	1.61E-04	1.06E-02
regulation of DNA-templated transcription in response to stress (GO:0043620)	9	6	.76	+	7.91	5.84E-04	2.96E-02
regulation of transcription from RNA polymerase II promoter in response to stress (GO:0043618)	9	6	.76	+	7.91	5.84E-04	2.93E-02
gluconeogenesis (GO:0006094)	14	8	1.18	+	6.78	1.52E-04	1.06E-02
hexose biosynthetic process (GO:0019319)	14	8	1.18	+	6.78	1.52E-04	1.05E-02
rRNA export from nucleus (GO:0006407)	18	10	1.52	+	6.59	2.69E-05	2.28E-03
rRNA transport (GO:0051029)	18	10	1.52	+	6.59	2.69E-05	2.24E-03
'de novo' post-translational protein folding (GO:0051084)	24	13	2.02	+	6.43	2.04E-06	2.69E-04
'de novo' protein folding (GO:0006458)	30	16	2.53	+	6.33	1.56E-07	2.32E-05
monosaccharide biosynthetic process (GO:0046364)	16	8	1.35	+	5.93	3.04E-04	1.81E-02
regulation of translational fidelity (GO:0006450)	29	14	2.44	+	5.73	2.35E-06	3.02E-04
ribosomal small subunit assembly (GO:0000028)	26	12	2.19	+	5.48	1.78E-05	1.66E-03
chaperone-mediated protein folding (GO:0061077)	32	14	2.70	+	5.19	5.78E-06	6.25E-04
glycolytic process (GO:0006096)	26	11	2.19	+	5.02	7.46E-05	5.46E-03
tRNA aminoacylation for protein translation (GO:0006418)	37	15	3.12	+	4.81	5.63E-06	6.23E-04
cytoplasmic translation (GO:0002181)	165	66	13.91	+	4.75	5.57E-22	2.21E-19
pyruvate metabolic process (GO:0006090)	37	14	3.12	+	4.49	2.16E-05	1.98E-03
serine family amino acid biosynthetic process (GO:0009070)	24	9	2.02	+	4.45	6.86E-04	3.33E-02
translational elongation (GO:0006414)	35	13	2.95	+	4.41	4.98E-05	4.01E-03
protein refolding (GO:0042026)	30	11	2.53	+	4.35	2.07E-04	1.31E-02
tRNA aminoacylation (GO:0043039)	41	15	3.46	+	4.34	1.53E-05	1.51E-03
amino acid activation (GO:0043038)	41	15	3.46	+	4.34	1.53E-05	1.48E-03
ribosome assembly (GO:0042255)	78	26	6.58	+	3.95	5.51E-08	9.37E-06
serine family amino acid metabolic process (GO:0009069)	37	12	3.12	+	3.85	2.75E-04	1.66E-02
ncRNA export from nucleus (GO:0097064)	38	12	3.20	+	3.75	3.37E-04	1.95E-02
glucose metabolic process (GO:0006006)	35	11	2.95	+	3.73	6.13E-04	3.01E-02
translation (GO:0006412)	369	101	31.11	+	3.25	7.45E-23	3.94E-20
peptide biosynthetic process (GO:0043043)	373	102	31.44	+	3.24	4.62E-23	3.14E-20
response to heat (GO:0009408)	45	12	3.79	+	3.16	1.19E-03	4.75E-02
amide biosynthetic process (GO:0043604)	424	112	35.74	+	3.13	2.34E-24	2.79E-21
peptide metabolic process (GO:0006518)	391	103	32.96	+	3.12	3.05E-22	1.32E-19
carbohydrate biosynthetic process (GO:0016051)	60	15	5.06	+	2.97	5.38E-04	2.78E-02
hexose metabolic process (GO:0019318)	52	13	4.38	+	2.97	1.25E-03	4.90E-02
alpha-amino acid biosynthetic process (GO:1901607)	113	28	9.53	+	2.94	2.80E-06	3.42E-04
protein-containing complex disassembly (GO:0032984)	69	17	5.82	+	2.92	2.71E-04	1.65E-02
amide metabolic process (GO:0043603)	479	116	40.38	+	2.87	2.61E-22	1.24E-19
monosaccharide metabolic process (GO:0005996)	62	15	5.23	+	2.87	7.20E-04	3.39E-02
amino acid biosynthetic process (GO:0008652)	126	30	10.62	+	2.82	2.48E-06	3.11E-04
amino acid metabolic process (GO:0006520)	239	56	20.15	+	2.78	1.70E-10	3.24E-08
protein folding (GO:0006457)	123	28	10.37	+	2.70	1.54E-05	1.47E-03
alpha-amino acid metabolic process (GO:1901605)	170	38	14.33	+	2.65	4.75E-07	6.65E-05
ribose phosphate biosynthetic process (GO:0046390)	82	18	6.91	+	2.60	8.87E-04	4.02E-02
protein-RNA complex organization (GO:0071826)	174	38	14.67	+	2.59	7.49E-07	1.02E-04
protein-RNA complex assembly (GO:0022618)	167	36	14.08	+	2.56	2.91E-06	3.46E-04
ribosomal small subunit biogenesis (GO:0042274)	140	29	11.80	+	2.46	5.09E-05	4.04E-03
non-membrane-bounded organelle assembly (GO:0140694)	141	29	11.89	+	2.44	5.41E-05	4.22E-03
organic acid biosynthetic process (GO:0016053)	187	38	15.76	+	2.41	5.18E-06	6.01E-04
carboxylic acid biosynthetic process (GO:0046394)	187	38	15.76	+	2.41	5.18E-06	5.87E-04
carboxylic acid metabolic process (GO:0019752)	394	80	33.21	+	2.41	7.36E-12	1.67E-09
organelle assembly (GO:0070925)	173	35	14.58	+	2.40	9.51E-06	9.63E-04
ribose phosphate metabolic process (GO:0019693)	104	21	8.77	+	2.40	6.07E-04	3.01E-02
nucleotide biosynthetic process (GO:0009165)	119	24	10.03	+	2.39	3.49E-04	2.00E-02
nucleoside phosphate biosynthetic process (GO:1901293)	121	24	10.20	+	2.35	3.91E-04	2.14E-02
maturation of SSU-rRNA (GO:0030490)	116	23	9.78	+	2.35	5.46E-04	2.79E-02
response to oxidative stress (GO:0006979)	106	21	8.94	+	2.35	1.08E-03	4.50E-02
organic acid metabolic process (GO:0006082)	414	82	34.90	+	2.35	1.18E-11	2.55E-09
oxoacid metabolic process (GO:0043436)	412	81	34.73	+	2.33	3.18E-11	6.58E-09
organonitrogen compound biosynthetic process (GO:1901566)	877	167	73.93	+	2.26	6.90E-23	4.10E-20
small molecule biosynthetic process (GO:0044283)	313	59	26.39	+	2.24	6.99E-08	1.15E-05
establishment of RNA localization (GO:0051236)	128	24	10.79	+	2.22	9.96E-04	4.31E-02
RNA transport (GO:0050658)	128	24	10.79	+	2.22	9.96E-04	4.27E-02
nucleic acid transport (GO:0050657)	130	24	10.96	+	2.19	1.07E-03	4.52E-02
nuclear transport (GO:0051169)	174	32	14.67	+	2.18	1.57E-04	1.06E-02
nucleocytoplasmic transport (GO:0006913)	174	32	14.67	+	2.18	1.57E-04	1.05E-02
nuclear export (GO:0051168)	131	24	11.04	+	2.17	1.12E-03	4.57E-02
RNA localization (GO:0006403)	144	26	12.14	+	2.14	7.10E-04	3.38E-02
cellular nitrogen compound biosynthetic process (GO:0044271)	959	173	80.84	+	2.14	1.37E-21	5.01E-19
regulation of biological quality (GO:0065008)	236	42	19.89	+	2.11	2.71E-05	2.22E-03
nucleotide metabolic process (GO:0009117)	174	30	14.67	+	2.05	7.28E-04	3.39E-02
ribosome biogenesis (GO:0042254)	397	68	33.47	+	2.03	1.96E-07	2.82E-05
nucleobase-containing small molecule metabolic process (GO:0055086)	211	36	17.79	+	2.02	2.22E-04	1.39E-02
cellular biosynthetic process (GO:0044249)	1239	209	104.44	+	2.00	1.58E-23	1.25E-20
rRNA processing (GO:0006364)	287	48	24.19	+	1.98	2.33E-05	2.05E-03
regulation of translation (GO:0006417)	180	30	15.17	+	1.98	9.40E-04	4.18E-02
small molecule metabolic process (GO:0044281)	735	122	61.96	+	1.97	3.63E-12	8.63E-10
ribonucleoprotein complex biogenesis (GO:0022613)	480	78	40.46	+	1.93	1.36E-07	2.09E-05
regulation of response to stimulus (GO:0048583)	197	32	16.61	+	1.93	9.68E-04	4.23E-02
carbohydrate metabolic process (GO:0005975)	222	36	18.71	+	1.92	4.99E-04	2.61E-02
biosynthetic process (GO:0009058)	1463	236	123.33	+	1.91	3.94E-25	9.37E-22
organic substance biosynthetic process (GO:1901576)	1441	232	121.47	+	1.91	2.10E-24	3.34E-21
protein metabolic process (GO:0019538)	1269	200	106.97	+	1.87	4.10E-19	1.22E-16
macromolecule biosynthetic process (GO:0009059)	901	140	75.95	+	1.84	3.39E-12	8.49E-10
organonitrogen compound metabolic process (GO:1901564)	1771	273	149.29	+	1.83	9.69E-28	4.61E-24
rRNA metabolic process (GO:0016072)	339	51	28.58	+	1.78	1.84E-04	1.18E-02
ncRNA metabolic process (GO:0034660)	520	76	43.83	+	1.73	8.67E-06	8.97E-04
regulation of protein metabolic process (GO:0051246)	303	44	25.54	+	1.72	9.35E-04	4.20E-02
gene expression (GO:0010467)	1009	146	85.06	+	1.72	1.40E-10	2.78E-08
ncRNA processing (GO:0034470)	409	57	34.48	+	1.65	4.33E-04	2.34E-02
positive regulation of cellular biosynthetic process (GO:0031328)	403	55	33.97	+	1.62	1.04E-03	4.42E-02
positive regulation of macromolecule biosynthetic process (GO:0010557)	391	53	32.96	+	1.61	1.26E-03	4.92E-02
positive regulation of biosynthetic process (GO:0009891)	407	55	34.31	+	1.60	1.12E-03	4.58E-02
regulation of cellular biosynthetic process (GO:0031326)	754	97	63.56	+	1.53	6.30E-05	4.76E-03
organic cyclic compound biosynthetic process (GO:1901362)	607	78	51.17	+	1.52	3.74E-04	2.12E-02
regulation of biosynthetic process (GO:0009889)	774	99	65.25	+	1.52	5.73E-05	4.40E-03
regulation of macromolecule biosynthetic process (GO:0010556)	737	94	62.13	+	1.51	9.78E-05	7.05E-03
positive regulation of cellular process (GO:0048522)	674	83	56.82	+	1.46	8.63E-04	3.95E-02
cellular nitrogen compound metabolic process (GO:0034641)	1878	230	158.31	+	1.45	2.05E-10	3.75E-08
organic substance catabolic process (GO:1901575)	709	86	59.77	+	1.44	1.11E-03	4.58E-02
cellular metabolic process (GO:0044237)	2805	339	236.45	+	1.43	1.86E-18	5.22E-16
primary metabolic process (GO:0044238)	3038	365	256.10	+	1.43	5.96E-21	1.89E-18
nitrogen compound metabolic process (GO:0006807)	2809	335	236.79	+	1.41	5.06E-17	1.34E-14
catabolic process (GO:0009056)	886	105	74.69	+	1.41	4.96E-04	2.62E-02
protein-containing complex organization (GO:0043933)	802	95	67.61	+	1.41	1.23E-03	4.87E-02
organic substance metabolic process (GO:0071704)	3235	381	272.70	+	1.40	2.55E-21	8.66E-19
RNA metabolic process (GO:0016070)	986	116	83.12	+	1.40	3.32E-04	1.95E-02
metabolic process (GO:0008152)	3438	402	289.81	+	1.39	1.25E-23	1.19E-20
regulation of nitrogen compound metabolic process (GO:0051171)	925	108	77.98	+	1.39	7.65E-04	3.54E-02
regulation of cellular metabolic process (GO:0031323)	953	111	80.34	+	1.38	7.04E-04	3.38E-02
cellular component biogenesis (GO:0044085)	1058	122	89.19	+	1.37	4.79E-04	2.56E-02
regulation of primary metabolic process (GO:0080090)	968	111	81.60	+	1.36	1.18E-03	4.77E-02
macromolecule metabolic process (GO:0043170)	2396	273	201.98	+	1.35	1.19E-09	2.10E-07
organic cyclic compound metabolic process (GO:1901360)	1677	190	141.37	+	1.34	8.22E-06	8.69E-04
cellular aromatic compound metabolic process (GO:0006725)	1608	181	135.55	+	1.34	2.60E-05	2.25E-03
heterocycle metabolic process (GO:0046483)	1624	180	136.90	+	1.31	6.70E-05	4.98E-03
nucleobase-containing compound metabolic process (GO:0006139)	1524	167	128.47	+	1.30	2.67E-04	1.65E-02
biological regulation (GO:0065007)	1734	187	146.17	+	1.28	1.75E-04	1.14E-02
cellular process (GO:0009987)	4841	455	408.08	+	1.11	9.01E-08	1.43E-05
