## Supplementary Data 5 - Metabolomics Data for "Peroxiredoxinylation buffers the redox state of the proteome upon cellular stress"

### Sheet: full annotation
index	mz	mzDelta	formula	mod	score	pref. name	id	synonyms
1	59.0135	0.000354064	C2H4O2	-H(-)	100	Acetatic acid	C00033; C00266	Acetate; Acetic acid; Ethanoic acid; Glycolaldehyde; Hydroxyacetaldehyde
2	60.9933	-0.000147702	H2CO3	-H(-)	100	Carbonic acid	C01353	Carbonic acid; Dihydrogen carbonate; H2CO3
3	71.0138	7.72734e-05	C3H4O2	-H(-)	100	Propenoic acid C3:1	C00511; C00546	2-Ketopropionaldehyde; 2-Oxopropanal; 2-Propenoic acid; Acrylate; Acrylic acid; Methylglyoxal; Propenoate; Pyruvaldehyde; Pyruvic aldehyde; Vinylformic acid
4	73.0294	0.000118286	C3H6O2	-H(-)	100	C3:0 (Propionic acid)	C00163; C00424	(S)-Lactaldehyde; L-2-Hydroxypropionaldehyde; L-Lactaldehyde; Propanoate; Propanoic acid; Propionate; Propionic acid
5	74.0246	0.000132281	C2H5NO2	-H(-)	100	Glycine	C00037	Aminoacetic acid; Gly; Glycine
6	75.0086	0.000151752	C2H4O3	-H(-)	100	Glycolate	C00160	Glycolate; Glycolic acid; Hydroxyacetic acid
7	85.0294	5.91816e-05	C4H6O2	-H(-)	100	Succinic aldehyde	C00741	2,3-Butanedione; Biacetyl; Diacetyl; Dimethylglyoxal
8	87.0087	6.91826e-05	C3H4O3	-H(-)	100	Pyruvate	C00022; C00222	2-Oxopropanoate; 2-Oxopropanoic acid; 3-Oxopropanoate; Malonate semialdehyde; Pyroracemic acid; Pyruvate; Pyruvic acid
9	87.0449	0.000200753	C4H8O2	-H(-)	100	C4:0 (Butyric acid)	C00810; C01769	(R)-2-Acetoin; (R)-3-Hydroxy-2-butanone; (R)-3-Hydroxybutan-2-one; (R)-Acetoin; (R)-Dimethylketol; (S)-2-Acetoin; (S)-Acetoin
10	88.0404	1.63339e-05	C3H7NO2	-H(-)	100	Alanine	C00041; C00099	3-Aminopropanoate; 3-Aminopropionic acid; L-2-Aminopropionic acid; L-Alanine; L-alpha-Alanine; beta-Alanine
11	89.0244	5.22881e-05	C3H6O3	-H(-)	100	Lactate	C00184; C00186; C00256; C00577; C01013	(R)-Lactate; (S)-Lactate; 1,3-Dihydroxy-2-propanone; 1,3-Dihydroxyacetone; 1,3-Dihydroxypropan-2-one; 3-Hydroxypropanoate; 3-Hydroxypropanoic acid; 3-Hydroxypropionate; 3-Hydroxypropionic acid; D-2-Hy...
12	91.0399	0.000155606	C3H8O3	-H(-)	100	Glycerol	C00116	1,2,3-Propanetriol; 1,2,3-Trihydroxypropane; Glycerin; Glycerol
13	95.0135	0.000327639	C5H4O2	-H(-)	100	Furfural	C07090	4-Methylenebut-2-en-4-olide; Protoanemonin; cis-4-Methylenebut-2-en-4-olide
14	102.056	-3.11647e-05	C4H9NO2	-H(-)	100	Aminobutanoic acid (ABA)	C00334; C02356; C03284	(S)-2-Aminobutanoate; (S)-2-Aminobutanoic acid; (S)-2-Aminobutyric acid; (S)-3-Amino-2-methylpropanoate; (S)-3-Amino-isobutanoate; (S)-3-Amino-isobutyrate; 4-Aminobutanoate; 4-Aminobutanoic acid; 4-Am...
15	104.035	7.15443e-05	C3H7NO3	-H(-)	100	Serine	C00065; C00740	D-Serine; L-2-Amino-3-hydroxypropionic acid; L-3-Hydroxy-alanine; L-Serine; Serine
16	105.019	0.000168257	C3H6O4	-H(-)	100	D-Glyceric acid	C00258	(R)-Glycerate; D-Glycerate; Glycerate; Glyceric acid
17	109.041	5.14796e-05	C5H6N2O	-H(-)	100	N-Acetylimidazole	C05130	Imidazole acetaldehyde; Imidazole-4-acetaldehyde
18	112.04	-9.23244e-05	C5H7NO2	-H(-)	100	Pyrroline carboxylic acid	C03912	(S)-1-Pyrroline-5-carboxylate; 1-Pyrroline-5-carboxylate; L-1-Pyrroline-5-carboxylate
19	113.025	-0.000107265	C5H6O3	-H(-)	100	2-Hydroxy-2,4-pentadienoic acid	C07091	cis-Acetylacrylate
20	114.056	4.50632e-05	C5H9NO2	-H(-)	100	Proline	C00148; C18170	2-Pyrrolidinecarboxylic acid; 3-Acetamidopropanal; L-Proline
21	115.004	-6.78486e-05	C4H4O4	-H(-)	100	Fumarate	C00122	Fumarate; Fumaric acid; trans-Butenedioic acid
22	115.04	-0.000189679	C5H8O3	-H(-)	100	Ketovaline	C00141; C03273	2-Keto-3-methylbutyric acid; 2-Ketovaline; 2-Oxo-3-methylbutanoate; 2-Oxoisopentanoate; 2-Oxoisovalerate; 3-Methyl-2-oxobutanoate; 3-Methyl-2-oxobutanoic acid; 3-Methyl-2-oxobutyric acid; 5-Oxopentano...
23	116.035	2.29993e-06	C4H7NO3	-H(-)	100	Aspartate semialdehyde	C00441; C03508	(S)-2-Amino-3-oxobutanoic acid; Aspartate beta-semialdehyde; L-2-Amino-3-oxobutanoate; L-2-Amino-3-oxobutanoic acid; L-2-Amino-acetoacetate; L-Aspartate 4-semialdehyde; L-Aspartic 4-semialdehyde
24	116.072	-3.61062e-06	C5H11NO2	-H(-)	100	Valine; Betaine	C00183	2-Amino-3-methylbutyric acid; L-Valine
25	117.02	-0.000175619	C4H6O4	-H(-)	100	Succinate	C00042; C02170	Butanedionic acid; Ethylenesuccinic acid; Methylmalonate; Methylmalonic acid; Succinate; Succinic acid
26	118.051	-7.71606e-05	C4H9NO3	-H(-)	100	Threonine	C00188; C00263; C05519	2-Amino-3-hydroxybutyric acid; 2-Amino-4-hydroxybutyric acid; L-Allothreonine; L-Homoserine; L-Threonine; L-allo-Threonine
27	118.981	0.000176833	C3H4O3S	-H(-)	100	Mercaptopyruvic acid	C00957	3-Mercaptopyruvate; 3-Mercaptopyruvic acid; Mercaptopyruvate
28	119.05	-5.75266e-05	C8H8O	-H(-)	100	Phenylacetaldehyde	C00601; C05627	4-Hydroxystyrene; 4-Vinylphenol; Phenylacetaldehyde; alpha-Tolualdehyde
29	120.046	-0.000351332	C7H7NO	-H(-)	100	Benzamide	C09815	Benzamide
30	121.03	-3.80991e-05	C7H6O2	-H(-)	100	Benzoate	C00180	Benzenecarboxylic acid; Benzoate; Benzoic acid; Dracylic acid; Phenylformic acid
31	121.041	-4.19915e-05	C6H6N2O	-H(-)	88	Nicotinamide	C00153	Niacinamide; Nicotinamide; Nicotinic acid amide; Vitamin PP
32	125.035	0.000361159	C5H6N2O2	-H(-)	100	Thymine	C00178; C02835	4-Imidazoleacetate; 5-Methyluracil; Imidazole-4-acetate; Imidazoleacetic acid; Thymine
33	125.046	0.000883445	C4H6N4O	-H(-)	100	5-Amino-4-imidazolecarboxyamide	C04051	5-Amino-4-imidazolecarboxyamide
34	128.035	4.96276e-05	C5H7NO3	-H(-)	100	Oxoproline	C01879; C04281	(3R,5S)-1-Pyrroline-3-hydroxy-5-carboxylate; 3-Hydroxy-L-1-pyrroline-5-carboxylate; 5-Oxo-L-proline; 5-Oxoproline; 5-Pyrrolidone-2-carboxylic acid; L-1-Pyrroline-3-hydroxy-5-carboxylate; L-5-Pyrrolido...
35	129.019	-3.23413e-05	C5H6O4	-H(-)	100	Itaconate	C00433	2,5-Dioxopentanoate; 2-Oxoglutarate semialdehyde
36	129.056	0.000126905	C6H10O3	-H(-)	100	4-Methyl-2-oxopentanoate	C00233; C00671; C06102	(3S)-3-Methyl-2-oxopentanoate; (3S)-3-Methyl-2-oxopentanoic acid; (S)-3-Methyl-2-oxopentanoate; (S)-3-Methyl-2-oxopentanoic acid; 2-Oxoisocaproate; 4-Methyl-2-oxopentanoate; 6-Oxohexanoate; 6-Oxohexan...
37	130.051	-0.000125729	C5H9NO3	-H(-)	100	5-Aminolevulinic acid	C00430; C01157; C01165	5-Amino-4-oxopentanoate; 5-Amino-4-oxovaleric acid; 5-Aminolevulinate; Hydroxyproline; L-Glutamate 5-semialdehyde; L-Glutamate gamma-semialdehyde; L-Hydroxyproline; trans-4-Hydroxy-L-proline
38	130.087	5.3538e-05	C6H13NO2	-H(-)	100	(Iso)Leucine	C00123; C00407	(2S)-alpha-2-Amino-4-methylvaleric acid; (2S)-alpha-Leucine; 2-Amino-3-methylvaleric acid; 2-Amino-4-methylvaleric acid; L-Isoleucine; L-Leucine
39	131.035	-8.77941e-05	C5H8O4	-H(-)	100	Glutarate	C00489; C00900; C04181; C06010	(S)-2-Acetolactate; (S)-2-Hydroxy-2-methyl-3-oxobutanoate; 1,3-Propanedicarboxylic acid; 2-Acetolactate; 2-Oxo-3-hydroxyisovalerate; 3-Hydroxy-3-methyl-2-oxobutanoate; 3-Hydroxy-3-methyl-2-oxobutanoic...
40	131.047	-0.000770508	C4H8N2O3	-H(-)	100	Asparagine	C00152	2-Aminosuccinamic acid; L-Asparagine
41	131.083	8.02051e-05	C5H12N2O2	-H(-)	100	Ornithine	C00077	(S)-2,5-Diaminopentanoate; (S)-2,5-Diaminopentanoic acid; (S)-2,5-Diaminovaleric acid; L-Ornithine
42	132.03	-7.58939e-05	C4H7NO4	-H(-)	100	Aspartate	C00049	2-Aminosuccinic acid; L-Asp; L-Aspartate; L-Aspartic acid
43	135.045	-3.72775e-05	C8H8O2	-H(-)	100	Phenyl acetate	C03765; C06224; C07086	2-(4-Hydroxyphenyl)acetaldehyde; 3,4-Dihydroxystyrene; 4-Hydroxyphenylacetaldehyde; Benzeneacetic acid; Benzylformic acid; Phenylacetate; Phenylacetic acid
44	136.04	0.000121128	C7H7NO2	-H(-)	100	Anthranilate	C00108; C00568	2-Aminobenzoate; 4-Aminobenzoate; 4-Aminobenzoic acid; ABEE; Anthranilate; Anthranilic acid; Vitamin L1; o-Aminobenzoic acid; p-Aminobenzoate
45	139.976	-0.000656411	CH4NO5P	-H(-)	100	Carbamoyl phosphate	C00169	Carbamoyl phosphate
46	140.083	0.000112642	C6H11N3O	-H(-)	100	Histidinol	C00860	L-Histidinol
47	143.05	8.74586e-05	C10H8O	-H(-)	100	2-Naphthol	C14786; C14787	(1R,2S)-Naphthalene 1,2-oxide; (1R,2S)-Naphthalene epoxide; (1S,2R)-Naphthalene 1,2-oxide; (1S,2R)-Naphthalene epoxide
48	144.066	0.00025264	C6H11NO3	-H(-)	100	4-Acetamidobutanoate	C02946; C04076	(S)-2-Amino-6-oxohexanoate; 2-Aminoadipate 6-semialdehyde; 4-Acetamidobutanoate; Allysine; L-2-Aminoadipate 6-semialdehyde; L-Allysine; N4-Acetylaminobutanoate
49	145.014	0.000277498	C5H6O5	-H(-)	100	Oxoglutarate	C00026	2-Ketoglutaric acid; 2-Oxoglutarate; Oxoglutaric acid; alpha-Ketoglutaric acid
50	145.051	-0.000267358	C6H10O4	-H(-)	100	2-Dehydropantoate	C00966; C06006; C14463	(R)-3-Hydroxy-3-methyl-2-oxopentanoate; (S)-2-Aceto-2-hydroxybutanoate; (S)-2-Hydroxy-2-ethyl-3-oxobutanoate; 2-Dehydropantoate
51	145.062	-1.09736e-05	C5H10N2O3	-H(-)	100	Glutamine	C00064	L-2-Aminoglutaramic acid; L-Glutamine
52	145.098	0.000199803	C6H14N2O2	-H(-)	100	Lysine	C00047	2,6-Diaminohexanoic acid; L-Lysine; Lysine acid
53	146.046	-8.79634e-05	C5H9NO4	-H(-)	100	Glutamate	C00025; C00302; C00979; C05938	2-Aminoglutaric acid; Glutamate; Glutaminic acid; L-4-Hydroxyglutamate semialdehyde; L-Glutamate; L-Glutamic acid; L-Glutaminic acid; O-Acetyl-L-serine; O3-Acetyl-L-serine
54	147.03	-2.50566e-05	C5H8O5	-H(-)	100	Hydroxyglutarate	C01087; C06032	(2R,3S)-3-Methylmalate; (R)-2-Hydroxyglutarate; (R)-Hydroxyglutarate; D-erythro-3-Methylmalate
55	147.066	-8.59872e-05	C6H12O4	-H(-)	100	Mevalonate	C00418; C00522; C06007	(2R,3R)-2,3-Dihydroxy-3-methylpentanoate; (R)-2,3-Dihydroxy-3-methylpentanoate; (R)-2,3-Dihydroxy-3-methylvalerate; (R)-Mevalonate; (R)-Pantoate; 3,5-Dihydroxy-3-methylvaleric acid; Mevalonic acid; Pa...
56	150.042	-0.000286848	C5H5N5O	-H(-)	100	Guanine	C00242	2-Amino-6-hydroxypurine; Guanine
57	150.972	-0.00151478	C3H4O5S	-H(-)	44	3-Sulfinylpyruvate	C05527	3-Sulfinopyruvate; 3-Sulfinylpyruvate
58	151.061	7.0304e-05	C5H12O5	-H(-)	100	Xylitol	C00379	Xylitol
59	152.035	-2.51458e-05	C7H7NO3	-H(-)	100	3-Hydroxyanthranilate	C00632	3-Hydroxyanthranilate; 3-Hydroxyanthranilic acid
60	154.062	5.48747e-05	C6H9N3O2	-H(-)	100	Histidine	C00135	(S)-alpha-Amino-1H-imidazole-4-propionic acid; L-Histidine
61	157.051	4.94337e-05	C7H10O4	-H(-)	100	Isopropylmaleate	C02631	2-Isopropylmaleate; beta-Isopropylmaleate
62	157.066	0.000251782	C11H10O	-H(-)	100	(2-Naphthyl)methanol	C02909; C14089	(2-Naphthyl)methanol; 1-Hydroxymethylnaphthalene; 1-Naphthalenemethanol; 2-Hydroxymethylnaphthalene; 2-Naphthalenemethanol
63	159.03	4.29827e-05	C6H8O5	-H(-)	100	Oxoadipate	C00322	2-Oxoadipate; 2-Oxoadipic acid
64	160.061	0.000160353	C6H11NO4	-H(-)	100	Aminoadipate	C00956; C01077	L-2-Aminoadipate; L-2-Aminoadipic acid; L-2-Aminohexanedioate; L-alpha-Aminoadipate; L-alpha-Aminoadipic acid; O-Acetyl-L-homoserine; O-Acetylhomoserine
65	162.041	-0.000329232	C5H9NO5	-H(-)	100	Hydroxy-Glu	C05947	L-erythro-4-Hydroxyglutamate
66	164.072	-2.65685e-05	C9H11NO2	-H(-)	100	Phenylalanine	C00079; C02265	(S)-alpha-Amino-beta-phenylpropionic acid; D-Phenylalanine; D-alpha-Amino-beta-phenylpropionic acid; L-Phenylalanine
67	166.975	-0.000270782	C3H5O6P	-H(-)	100	Phosphoenolpyruvate	C00074	PEP; Phosphoenolpyruvate; Phosphoenolpyruvic acid
68	167.071	0.000934417	C5H15NO3P	-H(-)	100	N-Trimethyl-2-aminoethylphosphonate	C06459	2-Trimethylaminoethylphosphonate; N-Trimethyl-2-aminoethylphosphonate
69	168.066	0.00022523	C8H11NO3	-H(-)	100	Pyridoxine	C00314	Pyridoxine; Pyridoxol
70	168.988	0.00241964	C3H7O6P	-H(-)	10	Glycerone phosphate	C00111; C00118	(2R)-2-Hydroxy-3-(phosphonooxy)-propanal; 3-Hydroxy-2-oxopropyl phosphate; D-Glyceraldehyde 3-phosphate; Dihydroxyacetone phosphate; Glyceraldehyde 3-phosphate; Glycerone phosphate
71	169.051	-0.00060383	C8H10O4	-H(-)	100	3,4-Dihydroxyphenylethyleneglycol	C05576	3,4-Dihydroxyphenylethyleneglycol
72	171.007	-0.000262776	C3H9O6P	-H(-)	100	sn-Glycerol 3-phosphate	C00093	D-Glycerol 1-phosphate; Glycerophosphoric acid; sn-Glycerol 3-phosphate
73	171.028	0.00191134	C7H8O5	-H(-)	23	3-Dehydroshikimate	C02637	3-Dehydroshikimate
74	172.062	-9.83378e-05	C7H11NO4	-H(-)	100	Acetyl-Glu-semialdehyde	C01250	2-Acetamido-5-oxopentanoate; N-Acetyl-L-glutamate 5-semialdehyde
75	173.009	0.000429743	C6H6O6	-H(-)	100	Aconitate	C00417	cis-Aconitate; cis-Aconitic acid
76	173.045	8.04612e-05	C7H10O5	-H(-)	100	Shikimate	C00493; C04236	(2S)-2-Isopropyl-3-oxosuccinate; 2-Oxo-4-methyl-3-carboxypentanoate; 3,4,5-Trihydroxy-1-cyclohexenecarboxylic acid; 3-Carboxy-4-methyl-2-oxopentanoate; Shikimate; Shikimic acid
77	173.072	-4.67749e-05	C10H10N2O	-H(-)	100	Indole-acetamide	C02693	(Indol-3-yl)acetamide; Indole-3-acetamide
78	173.104	0.00023141	C6H14N4O2	-H(-)	93	Arginine	C00062	(S)-2-Amino-5-guanidinovaleric acid; L-Arg; L-Arginine
79	174.057	-0.000560496	C10H9NO2	-H(-)	100	Indole-3-acetate	C00954; C05634	(Indol-3-yl)acetate; 5-Hydroxyindoleacetaldehyde; IAA; Indole-3-acetate; Indole-3-acetic acid; Indoleacetate; Indoleacetic acid
80	174.088	0.000242315	C6H13N3O3	-H(-)	100	Citrulline	C00327	2-Amino-5-ureidovaleric acid; Citrulline; L-Citrulline
81	175.061	0.000248437	C7H12O5	-H(-)	100	3-Propylmalate	C02504; C04411	(2R,3S)-3-Isopropylmalate; (2S)-2-Hydroxy-2-isopropylsuccinic acid; (2S)-2-Isopropylmalate; 2-D-threo-Hydroxy-3-carboxy-isocaproate; 2-Isopropylmalic acid; 3-Carboxy-2-hydroxy-4-methylpentanoate; 3-Ca...
82	179.056	3.81695e-05	C6H12O6	-H(-)	100	Hexose	C00031; C00095; C00124; C00137; C00159; C00221; C00267; C00984; C02336	1D-myo-Inositol; 1L-myo-Inositol; Bios I; Carubinose; Cyclohexitol; D-Fructose; D-Galactopyranose; D-Galactose; D-Glucopyranose; D-Glucose; D-Mannose; D-arabino-Hexulose; D-myo-Inositol; Dambose; Dext...
83	181.051	-0.00074398	C9H10O4	-H(-)	100	Homovanillate	C05582; C05583	3-Methoxy-4-hydroxyphenylacetate; 3-Methoxy-4-hydroxyphenylglycolaldehyde; Homovanillate; Homovanillic acid
84	181.071	0.000555651	C6H14O6	-H(-)	100	Mannitol	C00392; C00794	D-Glucitol; D-Mannitol; D-Sorbitol; L-Gulitol; Mannitol; Sorbitol
85	183.006	0.00037858	C4H9O6P	-H(-)	100	L-3,4-Dihydroxybutan-2-one 4-P	C15556	1-Deoxy-L-glycero-tetrulose 4-phosphate; 2-Hydroxy-3-oxobutyl phosphate; L-3,4-Dihydroxybutan-2-one 4-phosphate
86	183.029	0.00115261	C8H8O5	-H(-)	78	3,4-Dihydroxymandelate	C05580	3,4-Dihydroxymandelate; 3,4-Dihydroxymandelic acid; Dihydroxymandelic acid
87	183.066	0.000275804	C5H15NO4P	-H(-)	100	Choline-P	C00588	Choline phosphate; O-Phosphocholine; Phosphocholine; Phosphorylcholine
88	184.001	0.000176111	C3H8NO6P	-H(-)	100	Phosphoserine	C01005	3-Phosphoserine; Dexfosfoserine; L-O-Phosphoserine; O-Phospho-L-serine
89	186.113	8.32465e-05	C9H17NO3	-H(-)	100	8-Amino-7-oxononanoate	C01092	8-Amino-7-oxononanoate; 8-Amino-7-oxononanoic acid
90	186.979	0.00126859	C7H5ClO4	-H(-)	16	2-Chloro-5-methyl-cis-dienelactone	C18304; C18309	2-Chloro-5-methyl-cis-dienelactone; 3-Chloro-2-methyldienelactone
91	187.025	0.000195703	C7H8O6	-H(-)	100	(Z)-But-1-ene-1,2,4-tricarboxylate	C04002; C04225	(Z)-1,2,4-But-1-enetricarboxylic acid; (Z)-But-1-ene-1,2,4-tricarboxylate; (Z)-But-2-ene-1,2,3-tricarboxylate; Homo-cis-aconitate; cis-2-Methylaconitate; cis-Homoaconitate
92	188.056	0.000165151	C7H11NO5	-H(-)	100	Acetyl-Glu	C00624	N-Acetyl-L-glutamate; N-Acetyl-L-glutamic acid
93	189.04	0.000105914	C7H10O6	-H(-)	100	3-Dehydroquinate	C00944	3-Dehydroquinate; 3-Dehydroquinic acid; 5-Dehydroquinate; 5-Dehydroquinic acid
94	191.02	0.000112827	C6H8O7	-H(-)	100	(Iso)Citrate	C00158; C00311	1-Hydroxypropane-1,2,3-tricarboxylic acid; 1-Hydroxytricarballylic acid; 2-Hydroxy-1,2,3-propanetricarboxylic acid; 2-Hydroxytricarballylic acid; Citrate; Citric acid; Isocitrate; Isocitric acid
95	192.067	-9.053e-05	C10H11NO3	-H(-)	100	3-Carbamoyl-2-phenylpropionaldehyde	C16587; C16595	3-Carbamoyl-2-phenylpropionaldehyde; 4-Hydroxy-5-phenyltetrahydro-1,3-oxazin-2-one
96	194.082	0.000693528	C10H13NO3	-H(-)	100	Methyl-Tyr	C16586	2-Phenyl-1,3-propanediol monocarbamate
97	195.051	0.000288567	C6H12O7	-H(-)	100	Hexonic acid	C00257; C00800	D-Gluconate; D-Gluconic acid; D-gluco-Hexonic acid; Gulonate; Gulonic acid; L-Gulonate; L-Gulonic acid
98	197.046	-0.000440206	C9H10O5	-H(-)	100	3-Methoxy-4-hydroxymandelate	C05584	3-Methoxy-4-hydroxymandelate; Vanillylmandelic acid
99	203.082	0.00052778	C11H12N2O2	-H(-)	100	Tryptophan	C00078	(S)-alpha-Amino-beta-(3-indolyl)-propionic acid; L-Tryptophan; Tryptophan
100	205.035	-6.44078e-06	C7H10O7	-H(-)	100	(R)-2-Hydroxybutane-1,2,4-tricarboxylate	C01251; C02225; C05662	(-)-1-Hydroxy-1,2,4-butanetricarboxylate; (-)-threo-Homoisocitrate; (1R,2S)-1-Hydroxybutane-1,2,4-tricarboxylate; (2R,3S)-2-Hydroxybutane-1,2,3-tricarboxylate; (R)-2-Hydroxy-1,2,4-butanetricarboxylic ...
100	205.035	0.000861459	C8H14O2S2	-H(-)	81	Lipoate	C16241	(R)-(+)-Lipoate; (R)-Lipoic acid; 1,2-Dithiolane-3R-pentanoic acid; R-(+)-Lipoic acid
101	209.031	-0.00102003	C6H10O8	-H(-)	97	D-Glucarate	C00818	D-Glucarate; D-Glucaric acid; D-Glucosaccharic acid; D-Saccharic acid; Glucarate; Glucaric acid; L-Gularic acid
102	213.125	-0.00093306	C10H18N2O3	-H(-)	100	Dethiobiotin	C01909	Desthiobiotin; Dethiobiotin
103	214.011	0.00120647	C4H10NO7P	-H(-)	72	O-Phospho-4-hydroxy-L-threonine	C06055	4-(Phosphonooxy)-L-threonine; 4-(Phosphonooxy)-threonine; O-Phospho-4-hydroxy-L-threonine
104	214.049	-3.72039e-05	C5H14NO6P	-H(-)	100	sn-Glycero-3-phosphoethanolamine	C01233	Glycerophosphoethanolamine; sn-Glycero-3-phosphoethanolamine
105	218.103	0.00026924	C9H17NO5	-H(-)	100	Pantothenate	C00864	(R)-Pantothenate; Pantothenate; Pantothenic acid
106	220.048	0.00154492	C6H12N3O4P	-H(-)	42	L-Histidinol phosphate	C01100	L-Histidinol phosphate
107	221.06	0.0003853	C7H14N2O4S	-H(-)	100	Cystathionine	C00542; C02291	Cystathionine; L-Cystathionine
108	226.011	0.00142316	C5H10NO7P	-H(-)	51	L-Glutamyl 5-phosphate	C03287	L-Glutamate 5-phosphate; L-Glutamyl 5-phosphate
109	227.069	-0.00192465	C9H12N2O5	-H(-)	23	Deoxyuridine	C00526	2'-Deoxyuridine; 2-Deoxyuridine; Deoxyuridine
110	229.012	0.000341584	C5H11O8P	-H(-)	100	Pentose P	C00117; C00199; C00231; C00620	D-Ribose 1-phosphate; D-Ribose 5-phosphate; D-Ribulose 5-phosphate; D-Xylulose 5-phosphate; Ribose 1-phosphate; Ribose 5-phosphate; alpha-D-Ribose 1-phosphate
111	237.029	-0.000532177	C6H11N2O6P	-H(-)	100	D-erythro-1-(Imidazol-4-yl)glycerol 3-phosphate	C04666	D-erythro-1-(Imidazol-4-yl)glycerol 3-phosphate; D-erythro-Imidazole-glycerol 3-phosphate; D-erythro-Imidazole-glycerol phosphate
112	237.222	5.14202e-05	C16H30O	-H(-)	100	Hexadecenal	C06123	2-trans-Hexadecenal; Hexadecenal
113	243.063	-0.000297414	C9H12N2O6	-H(-)	100	Uridine	C00299; C02067	Pseudouridine; Uridine
114	243.081	-0.000606689	C10H16N2O3S	-H(-)	100	Biotin	C00120	Biotin; Coenzyme R; D-Biotin; Vitamin H
115	246.018	-0.000234039	C8H10NO6P	-H(-)	100	Pyridoxal phosphate	C00018	PLP; Pyridoxal 5'-phosphate; Pyridoxal 5-phosphate; Pyridoxal phosphate
116	255.076	-0.00108489	C11H14NO6	-H(-)	87	Nicotinate D-ribonucleoside	C05841	Nicotinate D-ribonucleoside; beta-D-Ribosylnicotinate
117	257.103	0.000300329	C8H21NO6P	-H(-)	100	sn-Glycero-3-phosphocholine	C00670	Glycerophosphocholine; sn-Glycero-3-phosphocholine
118	259.023	-0.000950775	C6H13O9P	-H(-)	100	Hexose P	C00085; C00092; C00103; C00275; C00446; C00636; C00668; C01094; C01097; C01172; C01177; C03546; C04006; C05345	1D-myo-Inositol 1-monophosphate; 1D-myo-Inositol 1-phosphate; 1D-myo-Inositol 3-monophosphate; 1D-myo-Inositol 3-phosphate; 1D-myo-Inositol 4-monophosphate; 1D-myo-Inositol 4-phosphate; 1L-myo-Inosito...
119	267.073	0.000102329	C10H12N4O5	-H(-)	100	Inosine	C00294	Inosine
120	268.024	-0.000744137	C7H12NO8P	-H(-)	100	N-Acetyl-L-glutamate 5-phosphate	C04133	N-Acetyl-L-glutamate 5-phosphate; N-Acetyl-L-glutamyl 5-phosphate
121	269.004	0.000400596	C7H14N2O4Se	-H(-)	25	L-Selenocystathionine	C05699	L-Selenocystathionine
122	274.048	0.000218743	C10H14NO6P	-H(-)	100	Paraoxon	C06606	O,O-Diethyl-O-p-nitrophenylphosphoric acid; Paraoxon
123	275.125	0.000256547	C11H20N2O6	-H(-)	100	N6-(L-1,3-Dicarboxypropyl)-L-lysine	C00449	L-Saccharopine; N-[(S)-5-Amino-5-carboxypentyl]-L-glutamic acid; N6-(L-1,3-Dicarboxypropyl)-L-lysine; Saccharopine
124	282.085	-0.00030327	C10H13N5O5	-H(-)	100	Guanosine	C00387	Guanosine
125	296.084	-0.0015906	C11H15N5O3S	-H(-)	39	5'-Methylthioadenosine	C00170	5'-Deoxy-5'-(methylthio)adenosine; 5'-Methylthioadenosine; 5-Methylthioadenosine; MTA; Methylthioadenosine; S-Methyl-5'-thioadenosine; Thiomethyladenosine
126	298.07	1.61257e-05	C9H18NO8P	-H(-)	100	D-4'-Phosphopantothenate	C03492	(R)-4'-Phosphopantothenate; D-4'-Phosphopantothenate
127	306.077	-8.64554e-05	C10H17N3O6S	-H(-)	100	Glutathione	C00051	5-L-Glutamyl-L-cysteinylglycine; GSH; Glutathione; N-(N-gamma-L-Glutamyl-L-cysteinyl)glycine; Reduced glutathione; gamma-L-Glutamyl-L-cysteinyl-glycine
128	313.043	0.000989292	C8H15N2O9P	-H(-)	100	FGAR	C04376	5'-Phosphoribosyl-N-formylglycinamide; N-Formyl-GAR; N-Formylglycinamide ribonucleotide; N2-Formyl-N1-(5-phospho-D-ribosyl)glycinamide
129	321.049	-9.63434e-06	C10H15N2O8P	-H(-)	100	dTMP	C00364	5'-Thymidylic acid; Deoxythymidine 5'-phosphate; Deoxythymidylic acid; Thymidine 5'-phosphate; Thymidine monophosphate; Thymidylate; Thymidylic acid; dTMP
130	322.045	6.98929e-05	C9H14N3O8P	-H(-)	100	CMP	C00055	CMP; Cytidine-5'-monophosphate; Cytidylic acid
131	323.029	-8.28654e-05	C9H13N2O9P	-H(-)	100	UMP	C00105; C01168	5'Uridylic acid; Pseudouridine 5'-phosphate; UMP; Uridine 5'-monophosphate; Uridine monophosphate; Uridylic acid
132	330.06	0.000471538	C10H14N5O6P	-H(-)	100	dAMP	C00360	2'-Deoxyadenosine 5'-monophosphate; 2'-Deoxyadenosine 5'-phosphate; Deoxyadenosine monophosphate; Deoxyadenylic acid; dAMP
133	338.989	-9.35125e-05	C6H14O12P2	-H(-)	100	Hexose bisP	C00354; C00665; C01220; C03785; C05378	1D-myo-Inositol 1,4-bisphosphate; D-Fructose 1,6-bisphosphate; D-Fructose 2,6-bisphosphate; D-Tagatose 1,6-bisphosphate; D-myo-Inositol 1,4-bisphosphate; Inositol 1,4-bisphosphate; beta-D-Fructose 1,6...
134	341.109	-4.37414e-05	C12H22O11	-H(-)	100	Disaccharide	C00089; C00252; C01083; C05402	1-alpha-D-Glucopyranosyl-2-beta-D-fructofuranoside; 6-O-(alpha-D-Galactopyranosyl)-D-glucopyranose; Brachiose; Cane sugar; D-Gal-alpha1->6D-Glucose; Isomaltose; Melibiose; Saccharose; Sucrose; Trehalo...
135	346.056	-5.27495e-06	C10H14N5O7P	-H(-)	100	AMP	C00020; C00362	2'-Deoxyguanosine 5'-monophosphate; 2'-Deoxyguanosine 5'-phosphate; 5'-AMP; 5'-Adenosine monophosphate; 5'-Adenylic acid; AMP; Adenosine 5'-monophosphate; Adenosine 5'-phosphate; Adenylate; Adenylic a...
136	357.089	0.000454572	C11H23N2O7PS	-H(-)	100	Pantetheine 4'-phosphate	C01134	4'-Phosphopantetheine; D-Pantetheine 4'-phosphate; Pantetheine 4'-phosphate; Phosphopantetheine
137	362.051	-2.37936e-05	C10H14N5O8P	-H(-)	100	GMP	C00144	GMP; Guanosine 5'-monophosphate; Guanosine 5'-phosphate; Guanosine monophosphate; Guanylic acid
138	365.05	0.000226718	C10H15N4O9P	-H(-)	100	1-(5'-Phosphoribosyl)-5-formamido-4-imidazolecarboxamide	C04734	1-(5'-Phosphoribosyl)-5-formamido-4-imidazolecarboxamide; 5'-Phosphoribosyl-5-formamido-4-imidazolecarboxamide; 5-Formamido-1-(5-phospho-D-ribosyl)imidazole-4-carboxamide; 5-Formamido-1-(5-phosphoribo...
139	387	-0.000269196	C9H14N2O11P2	-H(-)	100	dUDP	C01346	2'-Deoxyuridine 5'-diphosphate; dUDP
140	401.016	5.61728e-05	C10H16N2O11P2	-H(-)	100	dTDP	C00363	Deoxythymidine 5'-diphosphate; dTDP
141	402.011	0.000151461	C9H15N3O11P2	-H(-)	100	CDP	C00112	CDP; Cytidine 5'-diphosphate; Cytidine diphosphate
142	402.995	0.00023597	C9H14N2O12P2	-H(-)	100	UDP	C00015	UDP; Uridine 5'-diphosphate
143	410.027	-1.29823e-05	C10H15N5O9P2	-H(-)	100	dADP	C00206	2'-Deoxyadenosine 5'-diphosphate; dADP
144	411.013	-0.00179109	C10H14N4O10P2	-H(-)	28	dIDP	C01344	2'-Deoxyinosine 5'-diphosphate; 2'-Deoxyinosine-5'-diphosphate; dIDP
145	421.075	0.000120541	C12H23O14P	-H(-)	100	alpha,alpha'-Trehalose 6-phosphate	C00689; C16688	6-O-Phosphonosucrose; 6-Phosphosucrose; Sucrose 6-phosphate; Trehalose 6-phosphate; alpha,alpha'-Trehalose 6-phosphate; beta-D-Fructofuranosyl-6-O-phosphono-alpha-D-glucopyranoside
146	423.162	-8.70051e-05	C16H28N2O11	-H(-)	100	Chitobiose	C01674	Chitobiose; Diacetylchitobiose; N,N'-Diacetylchitobiose
147	426.022	-6.41627e-06	C10H15N5O10P2	-H(-)	100	ADP	C00008; C00054; C00361	2'-Deoxyguanosine 5'-diphosphate; 3'-Phosphoadenylate; ADP; Adenosine 3',5'-bisphosphate; Adenosine 5'-diphosphate; PAP; Phosphoadenosine phosphate; dGDP
148	431.058	0.000733394	C14H20N6O5Se	-H(-)	25	Se-Adenosyl-L-selenohomocysteine	C05692	Se-Adenosyl-L-selenohomocysteine; Se-Adenosylselenohomocysteine
149	442.016	0.000818026	C10H15N5O11P2	-H(-)	100	GDP	C00035	GDP; Guanosine 5'-diphosphate; Guanosine diphosphate
150	450.133	0.000648624	C20H25N3O7S	-H(-)	100	(1R)-Hydroxy-(2R)-glutathionyl-1,2-dihydronaphthalene	C14791; C14792; C14793	(1R)-Glutathionyl-(2R)-hydroxy-1,2-dihydronaphthalene; (1R)-Hydroxy-(2R)-glutathionyl-1,2-dihydronaphthalene; (1S)-Hydroxy-(2S)-glutathionyl-1,2-dihydronaphthalene
151	455.098	-0.000505162	C17H21N4O9P	-H(-)	100	FMN (ox)	C00061	FMN; Flavin mononucleotide; Riboflavin-5-phosphate
152	462.067	0.000101952	C14H18N5O11P	-H(-)	100	N6-(1,2-Dicarboxyethyl)-AMP	C03794	Adenylosuccinate; Adenylosuccinic acid; N6-(1,2-Dicarboxyethyl)-AMP; N6-(1,2-Dicarboxyethyl)AMP
153	503.162	-8.07464e-05	C18H32O16	-H(-)	100	Triose	C00492; C05404	6G-alpha-D-galactosylsucrose; D-Gal alpha 1->6D-Gal alpha 1->6D-Glucose; D-Gal-alpha1->6D-Gal-alpha1->6D-Glucose; Gossypose; Manninotriose; Melitose; Melitriose; Raffinose
154	505.988	0.000206441	C10H16N5O13P3	-H(-)	100	ATP	C00002; C00286	2'-Deoxyguanosine 5'-triphosphate; ATP; Adenosine 5'-triphosphate; Deoxyguanosine 5'-triphosphate; Deoxyguanosine triphosphate; dGTP
155	521.983	0.000523017	C10H16N5O14P3	-H(-)	100	GTP	C00044	GTP; Guanosine 5'-triphosphate
156	522.965	0.00234408	C10H15N4O15P3	-H(-)	11	XTP	C00700	XTP; Xanthosine 5'-triphosphate
157	558.065	-0.000220539	C15H23N5O14P2	-H(-)	100	ADP-ribose	C00301; C02741	1-(5-Phospho-beta-D-ribosyl)-AMP; 1-(5-Phosphoribosyl)-AMP; ADP-D-ribose; ADP-ribose; Adenosine diphosphate ribose; N1-(5-Phospho-D-ribosyl)-AMP; Phosphoribosyl-AMP
158	563.068	0.000491477	C16H26N2O16P2	-H(-)	100	dTDP-hexose	C00842; C02097	dTDP-D-galactose; dTDP-D-glucose; dTDP-alpha-D-glucose; dTDP-galactose; dTDP-glucose
159	565.048	-2.95715e-05	C15H24N2O17P2	-H(-)	100	UDP-hexose	C00029; C00052	UDP-D-galactopyranose; UDP-D-galactose; UDP-D-glucose; UDP-alpha-D-galactopyranose; UDP-alpha-D-galactose; UDP-alpha-D-glucose; UDP-galactose; UDP-glucose; UDPglucose; Uridine diphosphate glucose
160	604.07	-8.66479e-05	C16H25N5O16P2	-H(-)	100	GDP-hexose	C00096	GDP-D-mannose; GDP-alpha-D-mannose; GDP-mannose
161	611.144	0.00029093	C20H32N6O12S2	-H(-)	100	Glutathione disulfide	C00127	GSSG; Glutathione disulfide; Oxidized glutathione; Oxiglutatione
162	658.854	0.000288958	C6H18O24P6	-H(-)	100	Phytic acid	C01204	1D-myo-Inositol 1,2,3,4,5,6-hexakisphosphate; 1D-myo-Inositol hexakisphosphate; D-myo-Inositol 1,2,3,4,5,6-hexakisphosphate; Inositol 1,2,3,4,5,6-hexakisphosphate; Phytate; Phytic acid; myo-Inositol 1...
163	664.118	-9.51122e-05	C21H29N7O14P2	-H(-)	100	NADH (red)	C00004	DPNH; NADH; Reduced nicotinamide adenine dinucleotide
164	665.214	0.000182767	C24H42O21	-H(-)	100	Stachyose	C01613	Stachyose
165	744.083	0.000442219	C21H30N7O17P3	-H(-)	100	NADPH (red)	C00005	NADPH; Reduced nicotinamide adenine dinucleotide phosphate; TPNH
166	766.108	-0.000219733	C21H36N7O16P3S	-H(-)	100	CoA	C00010	CoA; CoA-SH; Coenzyme A
167	784.15	-0.000427048	C27H33N9O15P2	-H(-)	100	FAD (ox)	C00016	FAD; Flavin adenine dinucleotide
168	808.119	-0.000122304	C23H38N7O17P3S	-H(-)	100	Acetyl-CoA	C00024	Acetyl coenzyme A; Acetyl-CoA
169	910.151	-0.0003942	C27H44N7O20P3S	-H(-)	100	(S)-3-Hydroxy-3-methylglutaryl-CoA	C00356	(S)-3-Hydroxy-3-methylglutaryl-CoA; 3-Hydroxy-3-methylglutaryl-CoA; HMG-CoA; Hydroxymethylglutaroyl coenzyme A; Hydroxymethylglutaryl-CoA

### Sheet: data
	fc		qVal		passing qVal CO		filtered fc
log2FC	C48S-5m-0.00:WT-5m-0.00	C171S-5m-0.00:WT-5m-0.00	C48S-5m-0.00:WT-5m-0.00	C171S-5m-0.00:WT-5m-0.00	C48S-5m-0.00:WT-5m-0.00	C171S-5m-0.00:WT-5m-0.00	C48S-5m-0.00:WT-5m-0.00	C171S-5m-0.00:WT-5m-0.00
Acetatic acid	0.263852	0.0928087	0.0370767	0.138416	0	0	0	0
Carbonic acid	-0.102821	-0.068032	0.0629653	0.188362	0	0	0	0
Propenoic acid C3:1	-0.233744	-0.28357	0.0011516	0.000210848	0	1	0	-0.28357
C3:0 (Propionic acid)	-0.195248	-0.0364495	0.0321593	0.313134	0	0	0	0
Glycine	0.225205	0.327259	0.0630826	0.00471498	0	0	0	0
Glycolate	-0.111904	-0.34708	0.207353	0.0529983	0	0	0	0
Succinic aldehyde	-0.0354816	-0.0769445	0.308067	0.0342939	0	0	0	0
Pyruvate	0.0122362	0.00647309	0.390817	0.406324	0	0	0	0
C4:0 (Butyric acid)	0.155667	0.199641	0.200506	0.176831	0	0	0	0
Alanine	0.313972	0.406002	0.0329491	0.0108751	0	0	0	0
Lactate	-0.180998	-0.221694	0.00292794	0.000243417	0	1	0	-0.221694
Glycerol	0.247697	0.114221	0.263702	0.34942	0	0	0	0
Furfural	-0.0879904	-0.0117442	0.106865	0.370407	0	0	0	0
Aminobutanoic acid (ABA)	0.180021	0.410233	0.00727112	2.58227e-07	0	1	0	0.410233
Serine	-0.0688589	0.127786	0.147802	0.0461932	0	0	0	0
D-Glyceric acid	-0.123988	-0.11216	0.140403	0.141175	0	0	0	0
N-Acetylimidazole	-0.0625744	0.209406	0.147862	0.0180088	0	0	0	0
Pyrroline carboxylic acid	-0.0267706	0.00616625	0.358942	0.406705	0	0	0	0
2-Hydroxy-2,4-pentadienoic acid	-0.257174	-0.228907	0.000354875	0.000186383	1	1	-0.257174	-0.228907
Proline	-0.019451	0.301011	0.355662	0.000153499	0	1	0	0.301011
Fumarate	0.187459	0.24099	0.0152447	0.00106124	0	0	0	0
Ketovaline	0.292965	0.176984	0.0103269	0.0732671	0	0	0	0
Aspartate semialdehyde	-0.012172	0.0896119	0.394478	0.230081	0	0	0	0
Valine; Betaine	0.172005	0.156866	0.00248823	0.000689214	0	1	0	0.156866
Succinate	0.118839	0.0310528	0.060741	0.247658	0	0	0	0
Threonine	0.0360078	0.213747	0.24735	0.0011516	0	0	0	0
Mercaptopyruvic acid	-0.155062	-0.125603	0.00532579	0.00118101	0	0	0	0
Phenylacetaldehyde	0.829616	0.369538	0.0133571	0.0697243	0	0	0	0
Benzamide	-0.0204085	-0.0732456	0.368805	0.136254	0	0	0	0
Benzoate	-0.143253	-0.109783	0.000367183	0.00245073	1	0	-0.143253	0
Nicotinamide	-0.467799	-0.422731	4.78691e-05	0.000171235	1	1	-0.467799	-0.422731
Thymine	-0.0469418	-0.035883	0.133683	0.193837	0	0	0	0
5-Amino-4-imidazolecarboxyamide	-0.0326671	-0.0100122	0.147989	0.33011	0	0	0	0
Oxoproline	-0.0162359	0.275168	0.308055	3.63516e-08	0	1	0	0.275168
Itaconate	-0.211274	-0.0464625	0.0011516	0.15202	0	0	0	0
4-Methyl-2-oxopentanoate	0.0430892	0.105967	0.255487	0.0532303	0	0	0	0
5-Aminolevulinic acid	0.0326504	0.187888	0.366787	0.0819791	0	0	0	0
(Iso)Leucine	0.0356539	0.101496	0.244883	0.0107388	0	0	0	0
Glutarate	-0.0944354	-0.16867	0.107354	0.0244462	0	0	0	0
Asparagine	0.0500211	-0.224921	0.295152	0.0411668	0	0	0	0
Ornithine	0.181422	0.0911032	0.000822579	0.0191031	1	0	0.181422	0
Aspartate	0.434804	0.332916	3.54668e-05	4.38969e-05	1	1	0.434804	0.332916
Phenyl acetate	0.478463	0.229714	0.0246383	0.0620446	0	0	0	0
Anthranilate	-0.0698584	0.105434	0.277146	0.123321	0	0	0	0
Carbamoyl phosphate	0.00754764	-0.0333923	0.394124	0.308067	0	0	0	0
Histidinol	-0.0937309	0.117418	0.00568813	0.0588954	0	0	0	0
2-Naphthol	-0.11272	-0.159794	0.0199082	0.00382083	0	0	0	0
4-Acetamidobutanoate	-0.071536	0.0598273	0.24696	0.272619	0	0	0	0
Oxoglutarate	-0.0693739	0.0435578	0.219601	0.288481	0	0	0	0
2-Dehydropantoate	0.18636	0.278822	0.0578012	0.00454019	0	0	0	0
Glutamine	-0.261041	0.130022	0.00524874	0.0462952	0	0	0	0
Lysine	0.114774	0.260192	0.0365511	2.84311e-05	0	1	0	0.260192
Glutamate	0.214385	0.392005	0.00125267	7.96821e-07	0	1	0	0.392005
Hydroxyglutarate	-0.657164	-0.16908	3.60297e-06	0.0225169	1	0	-0.657164	0
Mevalonate	-0.102853	0.221578	0.073406	0.0035045	0	0	0	0
Guanine	0.0689291	-0.0240628	0.31088	0.379329	0	0	0	0
3-Sulfinylpyruvate	0.0166848	-0.046017	0.389703	0.319179	0	0	0	0
Xylitol	-0.0747056	-0.128735	0.267981	0.13773	0	0	0	0
3-Hydroxyanthranilate	0.0784922	0.0488611	0.100489	0.257756	0	0	0	0
Histidine	-0.135932	0.139085	0.0154682	0.00926636	0	0	0	0
Isopropylmaleate	0.0312889	0.211796	0.235538	0.00047214	0	1	0	0.211796
(2-Naphthyl)methanol	0.201375	0.15873	0.0251767	0.04056	0	0	0	0
Oxoadipate	-0.0683829	-0.10829	0.205349	0.0870988	0	0	0	0
Aminoadipate	0.161293	0.194853	0.0835372	0.108727	0	0	0	0
Hydroxy-Glu	0.0117158	0.185679	0.397805	0.0868528	0	0	0	0
Phenylalanine	-1.19444	-0.401715	2.58227e-07	0.000197917	1	1	-1.19444	-0.401715
Phosphoenolpyruvate	-0.29664	-0.204408	0.0201364	0.0569783	0	0	0	0
N-Trimethyl-2-aminoethylphosphonate	-0.0751677	0.0161178	0.108898	0.356609	0	0	0	0
Pyridoxine	-0.194631	-0.153122	0.0138547	0.0360673	0	0	0	0
Glycerone phosphate	0.243705	0.284967	0.000471657	0.000134879	1	1	0.243705	0.284967
3,4-Dihydroxyphenylethyleneglycol	0.160353	0.144472	0.0497645	0.0344794	0	0	0	0
sn-Glycerol 3-phosphate	0.0137787	0.279875	0.381815	0.00456279	0	0	0	0
3-Dehydroshikimate	-0.0289068	-0.0458334	0.322177	0.289837	0	0	0	0
Acetyl-Glu-semialdehyde	0.0109895	0.0970885	0.401041	0.234088	0	0	0	0
Aconitate	0.16524	0.237391	0.0104131	0.0145511	0	0	0	0
Shikimate	0.105974	0.0689077	0.115401	0.241754	0	0	0	0
Indole-acetamide	0.56087	0.234942	2.95449e-07	0.000229367	1	1	0.56087	0.234942
Arginine	0.715594	0.309709	3.92812e-07	4.05466e-07	1	1	0.715594	0.309709
Indole-3-acetate	-0.179585	0.032275	0.0931126	0.365412	0	0	0	0
Citrulline	-1.09997	-0.0129173	2.68736e-09	0.343372	1	0	-1.09997	0
3-Propylmalate	0.178898	0.365243	0.000454324	9.55274e-08	1	1	0.178898	0.365243
Hexose	-0.0440187	-0.101258	0.190837	0.0294478	0	0	0	0
Homovanillate	0.00813953	-0.0700536	0.365412	0.036169	0	0	0	0
Mannitol	-0.00544298	0.0651086	0.374441	0.0329704	0	0	0	0
L-3,4-Dihydroxybutan-2-one 4-P	-0.0167571	0.0534332	0.292928	0.0754451	0	0	0	0
3,4-Dihydroxymandelate	-0.073439	0.0824448	0.132935	0.0858022	0	0	0	0
Choline-P	0.00848081	0.0349121	0.394445	0.317288	0	0	0	0
Phosphoserine	0.17417	0.465347	0.00746106	2.67587e-08	0	1	0	0.465347
8-Amino-7-oxononanoate	-0.0220551	0.0501485	0.369917	0.260425	0	0	0	0
2-Chloro-5-methyl-cis-dienelactone	-0.147781	-0.105357	0.00310289	0.0120133	0	0	0	0
(Z)-But-1-ene-1,2,4-tricarboxylate	-0.389569	0.10264	6.82442e-06	0.0338233	1	0	-0.389569	0
Acetyl-Glu	-0.815428	0.433336	5.57792e-06	1.30843e-05	1	1	-0.815428	0.433336
3-Dehydroquinate	0.184889	0.177722	0.0413895	0.0263283	0	0	0	0
(Iso)Citrate	0.0492797	0.192652	0.320418	0.0715104	0	0	0	0
3-Carbamoyl-2-phenylpropionaldehyde	0.051549	0.00749738	0.306801	0.404409	0	0	0	0
Methyl-Tyr	0.0701729	0.0620382	0.238211	0.279248	0	0	0	0
Hexonic acid	0.172829	0.117309	0.0446027	0.125333	0	0	0	0
3-Methoxy-4-hydroxymandelate	0.0871269	0.114277	0.14312	0.105077	0	0	0	0
Tryptophan	-0.185825	-0.0671241	0.000634377	0.0300424	1	0	-0.185825	0
(R)-2-Hydroxybutane-1,2,4-tricarboxylate	-0.590268	0.048885	0.000238467	0.278337	1	0	-0.590268	0
D-Glucarate	0.0748477	0.347272	0.264868	0.0106347	0	0	0	0
Dethiobiotin	0.0532476	0.122361	0.164638	0.0539004	0	0	0	0
O-Phospho-4-hydroxy-L-threonine	-0.0194353	0.0757781	0.355127	0.194805	0	0	0	0
sn-Glycero-3-phosphoethanolamine	-0.0367195	0.243655	0.345468	0.0108751	0	0	0	0
Pantothenate	-0.31622	-0.159823	0.000246162	0.0104131	1	0	-0.31622	0
L-Histidinol phosphate	0.141097	-0.00616318	0.0318687	0.388955	0	0	0	0
Cystathionine	-0.0252615	0.00312757	0.271681	0.401164	0	0	0	0
L-Glutamyl 5-phosphate	-0.295314	0.0122481	0.015889	0.390817	0	0	0	0
Deoxyuridine	0.0979604	0.149523	0.111498	0.0426729	0	0	0	0
Pentose P	0.119995	0.0836215	0.00342587	0.0413284	0	0	0	0
D-erythro-1-(Imidazol-4-yl)glycerol 3-phosphate	0.29394	0.170334	0.00184224	0.0338233	0	0	0	0
Hexadecenal	0.812884	0.328763	7.94187e-05	0.000342928	1	1	0.812884	0.328763
Uridine	0.0249667	0.0127649	0.295673	0.344674	0	0	0	0
Biotin	0.255304	0.151613	0.000902276	0.00463181	1	0	0.255304	0
Pyridoxal phosphate	0.088044	0.17846	0.147499	0.00800937	0	0	0	0
Nicotinate D-ribonucleoside	0.691733	0.220585	2.10822e-05	0.0092395	1	0	0.691733	0
sn-Glycero-3-phosphocholine	0.331285	0.0897633	8.24109e-05	0.0720695	1	0	0.331285	0
Hexose P	0.140447	0.155137	0.000960391	0.000286243	1	1	0.140447	0.155137
Inosine	0.17541	0.0997564	0.0663628	0.143154	0	0	0	0
N-Acetyl-L-glutamate 5-phosphate	0.0493077	0.202405	0.319647	0.077422	0	0	0	0
L-Selenocystathionine	-0.0534859	0.0628434	0.0992313	0.167467	0	0	0	0
Paraoxon	0.0471496	-0.00233111	0.339636	0.41462	0	0	0	0
N6-(L-1,3-Dicarboxypropyl)-L-lysine	0.219848	0.270419	0.00370248	0.000444757	0	1	0	0.270419
Guanosine	0.429842	0.27693	0.00370248	0.0281209	0	0	0	0
5'-Methylthioadenosine	0.448535	0.358975	0.00368641	0.0095351	0	0	0	0
D-4'-Phosphopantothenate	0.0571606	0.198942	0.22393	0.00352065	0	0	0	0
Glutathione	0.529131	0.489975	1.37454e-07	2.26241e-07	1	1	0.529131	0.489975
FGAR	0.367384	0.33443	0.000125342	0.0013515	1	0	0.367384	0
dTMP	0.219913	0.1595	0.000960391	0.0138547	1	0	0.219913	0
CMP	0.165673	0.305468	0.0741514	0.00397185	0	0	0	0
UMP	0.0185113	0.24402	0.36926	0.0102441	0	0	0	0
dAMP	0.506723	0.497827	0.0037431	0.0012306	0	0	0	0
Hexose bisP	0.125433	0.165226	0.121109	0.0481576	0	0	0	0
Disaccharide	0.518832	0.15959	3.322e-08	0.0215295	1	0	0.518832	0
AMP	0.3813	0.461065	0.00697276	0.0026966	0	0	0	0
Pantetheine 4'-phosphate	0.00604355	0.0307811	0.403193	0.343048	0	0	0	0
GMP	0.217387	0.341547	0.0351166	0.00470056	0	0	0	0
1-(5'-Phosphoribosyl)-5-formamido-4-imidazolecarboxamide	0.0140341	-0.094134	0.383072	0.152217	0	0	0	0
dUDP	0.0445351	0.130485	0.197825	0.028747	0	0	0	0
dTDP	0.340075	0.171809	7.60136e-05	0.00374346	1	0	0.340075	0
CDP	0.170064	0.371501	0.0170962	8.93588e-05	0	1	0	0.371501
UDP	-0.0644587	0.174655	0.158555	0.00186165	0	0	0	0
dADP	0.603742	0.529831	3.35881e-05	5.89641e-05	1	1	0.603742	0.529831
dIDP	0.140957	0.189448	0.0766971	0.0358455	0	0	0	0
alpha,alpha'-Trehalose 6-phosphate	0.242226	0.114262	0.0127321	0.102745	0	0	0	0
Chitobiose	-0.180685	-0.157569	0.0370767	0.0384382	0	0	0	0
ADP	0.376483	0.422901	0.000271254	4.43835e-05	1	1	0.376483	0.422901
Se-Adenosyl-L-selenohomocysteine	-0.454283	-0.202167	0.000461361	0.0198089	1	0	-0.454283	0
GDP	0.0764737	0.215208	0.157671	0.00157511	0	0	0	0
(1R)-Hydroxy-(2R)-glutathionyl-1,2-dihydronaphthalene	0.581153	0.305214	0.00304493	0.0745293	0	0	0	0
FMN (ox)	0.250778	0.270777	0.0106646	0.00727112	0	0	0	0
N6-(1,2-Dicarboxyethyl)-AMP	-0.0187576	0.0863941	0.384324	0.246241	0	0	0	0
Triose	-0.0219513	-0.0422805	0.335968	0.250586	0	0	0	0
ATP	0.222091	0.144061	0.133325	0.192747	0	0	0	0
GTP	0.0846682	0.178084	0.139985	0.00310289	0	0	0	0
XTP	-0.0542309	0.0427211	0.152948	0.247658	0	0	0	0
ADP-ribose	0.269644	0.214684	0.00256005	0.00227589	0	0	0	0
dTDP-hexose	0.505316	0.41866	0.000633353	0.000822579	1	1	0.505316	0.41866
UDP-hexose	-0.058446	0.247379	0.154222	0.0014958	0	0	0	0
GDP-hexose	0.46715	0.388613	2.81136e-05	0.000113428	1	1	0.46715	0.388613
Glutathione disulfide	0.349816	1.09099	0.00507434	2.69414e-09	0	1	0	1.09099
Phytic acid	-0.132794	-0.157567	0.100364	0.0753869	0	0	0	0
NADH (red)	0.457439	0.486711	0.000135652	7.49537e-05	1	1	0.457439	0.486711
Stachyose	0.0150743	0.00634799	0.380886	0.401041	0	0	0	0
NADPH (red)	0.230144	0.0874052	0.03994	0.221406	0	0	0	0
CoA	-0.054093	0.0722209	0.264694	0.238761	0	0	0	0
FAD (ox)	0.292128	0.213445	0.0112349	0.0296881	0	0	0	0
Acetyl-CoA	0.374224	0.416066	5.36575e-05	0.000518655	1	1	0.374224	0.416066
(S)-3-Hydroxy-3-methylglutaryl-CoA	-0.409712	-0.182893	0.0305436	0.177026	0	0	0	0
